# A Comprehensive Assessment of Methylation-Based Age Prediction Methods

**DOI:** 10.1101/2024.12.23.627443

**Authors:** Han Wang, Jing Qu, Xizeng Zong, Ruirui Cai, Yunkai Li, Shunlin Zhao, Boquan Hai, Ruoting Tian, Zhejun Kuang, Li Zhang, Jian Zhao, Guixia Liu, Chao Zhang

## Abstract

DNA methylation (DNAm) clock is widely used to measure biological age, helping to identify key biomarkers associated with aging, infer the progression of aging, and have promise for elucidating, delaying, or even reversing aging. During the past decade, a large number of epigenetic clocks have been developed. However, they are decentralized, with applicable scopes overlapping. We benchmark 15 of these methods on 142 Illumina DNAm array datasets in five criteria and analyze the biological significance of CPGs about aging and overlapping. There are many exciting commons in models’ performance. We found the optimal model closely related to the numbers and characteristics of the training data. We provided a comprehensive assessment process to guide DNAm clock research at (https://dnamclock.com), the corresponding data and evaluation pipeline are freely available (https://github.comyNENUBioCompute/MethylationEvaluation), this study will aid in the development of improved tools designed to analyze increasingly large DNAm datasets.
