## Supplementary Table 1 for "A Comprehensive Assessment of Methylation-Based Age Prediction Methods"

### Sheet: main
Title	PMID	Years	Author	Journal	DOI
Hallmarks of aging: An expanding universe	36599349	2023	Carlos López-Otín et al.	Cell	https://doi.org/10.1016/j.cell.2022.11.001
Mind the gap: Performance metric evaluation in brain-age prediction	35312210	2022	Ann-Marie G de Lange et al.	Human Brain Mapping	https://doi.org/10.1002/hbm.25837
Individualized Biological Age as a Predictor of Disease: Korean Genome and Epidemiology Study (KoGES) Cohort	35330504	2022	Seokyung An et al.	Journal of Personalized Medicine	https://doi.org/10.3390/jpm12030505
Fair and accurate age prediction using distribution aware data curation and augmentation	—	2022	Yushi Cao et al.	2022 IEEE/CVF Winter Conference on Applications of Computer Vision (WACV)	https://doi.org/10.48550/arXiv.2009.05283
Accurate brain‐age models for routine clinical MRI examinations	34995797	2022	David A Wood et al.	NeuroImage	https://doi.org/10.1016/j.neuroimage.2022.118871
A pan-tissue DNA-methylation epigenetic clock based on deep learning	—	2022	Lucas Paulo de Lima Camillo et al.	npj Aging	https://doi.org/10.1038/s41514-022-00085-y
A mammalian methylation array for profiling methylation levels at conserved sequences	35145108	2022	Adriana Arneson et al.	Nature Communications	https://doi.org/10.1038/s41467-022-28355-z
Prediction Model of Amyotrophic Lateral Sclerosis by Deep Learning with Patient Induced Pluripotent Stem Cells	33565152	2021	Keiko Imamura et al.	Annals of Neurology	https://doi.org/10.1002/ana.26047
Multi-species and multi-tissue methylation clocks for age estimation in toothed whales and dolphins	34059764	2021	Todd R Robeck et al.	Communications Biology	https://doi.org/10.1038/s42003-021-02179-x
Modeling transcriptomic age using knowledge-primed artificial neural networks	34075044	2021	Nicholas Holzscheck et al.	NPJ Aging and Mechanisms of Disease	https://doi.org/10.1038/s41514-021-00068-5
methylclock: a Bioconductor package to estimate DNA methylation age	32960939	2021	Dolors Pelegí-Sisó et al.	Bioinformatics	https://doi.org/10.1093/bioinformatics/btaa825
Estimage: a webserver hub for the computation of methylation age	34038548	2021	Pietro Di Lena et al.	Nucleic Acids Research	https://doi.org/10.1093/nar/gkab426
Epigenetic models developed for plains zebras predict age in domestic horses and endangered equids	34921240	2021	Brenda Larison et al.	Communications Biology	https://doi.org/10.1038/s42003-021-02935-z
Epigenetic clock and methylation study of oocytes from a bovine model of reproductive aging	33797841	2021	Paweł Kordowitzki et al.	Aging Cell	https://doi.org/10.1111/acel.13349
Epigenetic clock and methylation studies in the rhesus macaque	34487267	2021	Steve Horvath et al.	Gero Science	https://doi.org/10.1007/s11357-021-00429-8
DNA methylation predicts age and provides insight into exceptional longevity of bats	33712580	2021	Gerald S Wilkinson et al.	Nature Communications	https://doi.org/10.1038/s41467-021-21900-2
DNA methylation meta-analysis reveals cellular alterations in psychosis and markers of treatment-resistant schizophrenia	33646943	2021	Eilis Hannon et al.	Elife	https://doi.org/10.7554/elife.58430
DeepMAge: A Methylation Aging Clock Developed with Deep Learning	34341706	2021	Fedor Galkin et al.	Aging and Disease	https://doi.org/10.14336/ad.2020.1202
Deep learning for biological age estimation	32363395	2021	Syed Ashiqur Rahman et al.	Briefings in Bioinformatics	https://doi.org/10.1093/bib/bbaa021
Cardiometabolic risk factors associated with brain age and accelerate brain ageing	34626047	2021	Dani Beck et al.	Human Brain Mapping	https://doi.org/10.1002/hbm.25680
Analyzing the multidimensionality of biological aging with the tools of deep learning across diverse image-based and physiological indicators yields robust age predictors	—	2021	Alan Le Goallec et al.	Preprint	https://doi.org/10.1101/2021.04.25.21255767
An inflammatory aging clock (iAge) based on deep learning tracks multimorbidity, immunosenescence, frailty and cardiovascular aging	34888528	2021	Nazish Sayed et al.	Nature Aging	https://doi.org/10.1038/s43587-021-00082-y
An epigenetic clock to estimate the age of living beluga whales	34025766	2021	Eleanor K Bors et al.	Evolutionary Applications	https://doi.org/10.1111/eva.13195
A machine learning approach to brain epigenetic analysis reveals kinases associated with Alzheimer's disease	34294691	2021	Yanting Huang et al.	Nature Communications	https://doi.org/10.1038/s41467-021-24710-8
A chicken DNA methylation clock for the prediction of broiler health	33462334	2021	Günter Raddatz et al.	Communications Biology	https://doi.org/10.1038/s42003-020-01608-7
The PedBE clock accurately estimates DNA methylation age in pediatric buccal cells	31611402	2020	Lisa M McEwen et al.	Proceedings of the National Academy of Sciences of the United States of America	https://doi.org/10.1073/pnas.1820843116
The Epigenetic Pacemaker: modeling epigenetic states under an evolutionary framework	32573701	2020	Colin Farrell et al.	Bioinformatics	https://doi.org/10.1093/bioinformatics/btaa585
Systematic review and analysis of human proteomics aging studies unveils a novel proteomic aging clock and identifies key processes that change with age	32311500	2020	Adiv A Johnson et al.	Ageing Research Reviews	https://doi.org/10.1016/j.arr.2020.101070
Sexual-dimorphism in human immune system aging	32029736	2020	Eladio J Márquez et al.	Nature Communications	https://doi.org/10.1038/s41467-020-14396-9
Reprogramming to recover youthful epigenetic information and restore vision	33268865	2020	Yuancheng Lu et al.	Nature	https://doi.org/10.1038/s41586-020-2975-4
Reference-free deconvolution, visualization and interpretation of complex DNA methylation data using DecompPipeline, MeDeCom and FactorViz	32978601	2020	Michael Scherer et al.	Nature Protocols	https://doi.org/10.1038/s41596-020-0369-6
Recalibrating the epigenetic clock: implications for assessing biological age in the human cortex	33300551	2020	Gemma L Shireby et al.	Brain: a Journal of Neurology	https://doi.org/10.1093/brain/awaa334
Quantification of the pace of biological aging in humans through a blood test, the DunedinPoAm DNA methylation algorithm	32367804	2020	Daniel W Belsky et al.	Elife	https://doi.org/10.7554/eLife.54870
Personal aging markers and ageotypes revealed by deep longitudinal profiling	31932806	2020	Sara Ahadi et al.	Nature Medicine	https://doi.org/10.1038/s41591-019-0719-5
MethylNet: an automated and modular deep learning approach for DNA methylation analysis	32183722	2020	Joshua J Levy et al.	BMC Bioinformatics	https://doi.org/10.1186/s12859-020-3443-8
Machine learning workflows to estimate class probabilities for precision cancer diagnostics on DNA methylation microarray data	31932775	2020	Máté E Maros et al.	Nature Protocols	https://doi.org/10.1038/s41596-019-0251-6
Highly accurate skin-specific methylome analysis algorithm as a platform to screen and validate therapeutics for healthy aging	32660606	2020	Mariana Boroni et al.	Clinical Epigenetics	https://doi.org/10.1186/s13148-020-00899-1
FeSTwo, a two-step feature selection algorithm based on feature engineering and sampling for the chronological age regression problem	33035960	2020	Zhipeng Wei et al.	Computers in Biology and Mmedicine	https://doi.org/10.1016/j.compbiomed.2020.104008
DNA methylation study of Huntington’s disease and motor progression in patients and in animal models	32913184	2020	Ake T Lu et al.	Nature Communications	https://doi.org/10.1038/s41467-020-18255-5
Data mining of human plasma proteins generates a multitude of highly predictive aging clocks that reflect different aspects of aging	33031577	2020	Benoit Lehallier et al.	Aging Cell	https://doi.org/10.1111/acel.13256
Blood-based epigenetic estimators of chronological age in human adults using DNA methylation data from the Illumina MethylationEPIC array	33109080	2020	Yunsung Lee et al.	BMC Genomics	https://doi.org/10.1186/s12864-020-07168-8
Bayesian neural networks for the optimisation of biological clocks in humans	—	2020	G Alfonso et al.	Preprint	https://doi.org/10.1101/2020.04.21.052605
An epigenetic clock for human skeletal muscle	32067420	2020	Sarah Voisin et al.	Journal of Cachexia, Sarcopenia and Muscle.	https://doi.org/10.1002/jcsm.12556
Age and life expectancy clocks based on machine learning analysis of mouse frailty	32934233	2020	Michael B Schultz et al.	Nature Communications	https://doi.org/10.1038/s41467-020-18446-0
Placental epigenetic clocks: estimating gestational age using placental DNA methylation levels	31235674	2019	Yunsung Lee et al.	Aging (Albany NY)	https://doi.org/10.18632/aging.102049
LightCpG: a multi-view CpG sites detection on single-cell whole genome sequence data	31014252	2019	Limin Jiang et al.	BMC Genomics	https://doi.org/10.1186/s12864-019-5654-9
Improved precision of epigenetic clock estimates across tissues and its implication for biological ageing	31443728	2019	Qian Zhang et al.	Genome Medicine	https://doi.org/10.1186/s13073-019-0667-1
Human epigenetic ageing is logarithmic with time across the entire lifespan	31138013	2019	Sagi Snir et al.	Epigenetics	https://doi.org/10.1080/15592294.2019.1623634
Evaluating DNA methylation age on the Illumina MethylationEPIC Bead Chip	31002714	2019	Radhika Dhingra et al.	PLoS One	https://doi.org/10.1371/journal.pone.0207834
DNA methylation-based estimator of telomere length	31422385	2019	Ake T Lu et al.	Aging (Albany NY)	https://doi.org/10.18632/aging.102173
DNA methylation changes associated with Parkinson’s disease progression: outcomes from the first longitudinal genome-wide methylation analysis in blood	30871403	2019	Adrienne Henderson-Smith et al.	Epigenetics	https://doi.org/10.1080/15592294.2019.1588682
Deep Learning using Convolutional LSTM estimates Biological Age from Physical Activity	31388024	2019	Syed Ashiqur Rahman et al.	Scientific Reports	https://doi.org/10.1038/s41598-019-46850-0
Bigmelon: tools for analysing large DNA methylation datasets	30875430	2019	Tyler J Gorrie-Stone et al.	Bioinformatics	https://doi.org/10.1093/bioinformatics/bty713
Age estimation in a long-lived seabird (Ardenna tenuirostris) using DNA methylation-based biomarkers	30576072	2019	Ricardo De Paoli-Iseppi et al.	Molecular Ecology Resources	https://doi.org/10.1111/1755-0998.12981
The MiAge Calculator: a DNA methylation-based mitotic age calculator of human tissue types	29160179	2018	Ahrim Youn et al.	Epigenetics	https://doi.org/10.1080/15592294.2017.1389361
Striatal neurons directly converted from Huntington's disease patient fibroblasts recapitulate age-associated disease phenotypes	29403030	2018	Matheus B Victor et al.	Nature Neuroscience	https://doi.org/10.1038/s41593-018-0075-7
RaMWAS: Fast Methylome-Wide Association Study Pipeline for Enrichment Platforms	29447401	2018	Andrey A Shabalin et al.	Bioinformatics	https://doi.org/10.1093/bioinformatics/bty069
Predicting age from the transcriptome of human dermal fibroblasts	30567591	2018	Jason G Fleischer et al.	Genome Biology	https://doi.org/10.1186/s13059-018-1599-6
PhotoAgeClock: deep learning algorithms for development of non‐invasive visual biomarkers of aging	30414596	2018	Eugene Bobrov et al.	Aging (Albany NY)	https://doi.org/10.18632/aging.101629
Machine Learning on Human Muscle Transcriptomic Data for Biomarker Discovery and Tissue-Specific Drug Target Identification	30050560	2018	Polina Mamoshina et al.	Frontiers in Genetics	https://doi.org/10.3389/fgene.2018.00242
Human Age Prediction Based on DNA Methylation Using a Gradient Boosting Regressor	30134623	2018	Xingyan Li et al.	Genes (Basel)	https://doi.org/10.3390/genes9090424
Extracting biological age from biomedical data via deep learning: too much of a good thing?	29581467	2018	Timothy V Pyrkov et al.	Scientific Reports	https://doi.org/10.1038/s41598-018-23534-9
Epigenetic clock for skin and blood cells applied to Hutchinson Gilford Progeria Syndrome and ex vivo studies	30048243	2018	Steve Horvath et al.	Aging (Albany NY)	https://doi.org/10.18632/aging.101508
DNA methylation loss in late-replicating domains is linked to mitotic cell division	29610480	2018	Wanding Zhou et al.	Nature Genetics	https://doi.org/10.1038/s41588-018-0073-4
Characterizing genetic and environmental influences on variable DNA methylation using monozygotic and dizygotic twins	30091980	2018	Eilis Hannon et al.	PLoS Genetics	https://doi.org/10.1371/journal.pgen.1007544
BayesCCE: a Bayesian framework for estimating cell-type composition from DNA methylation without the need for methylation reference	30241486	2018	Elior Rahmani et al.	Genome Biology	https://doi.org/10.1186/s13059-018-1513-2
Application of a novel molecular method to age free-living wild Bechstein's bats	29981199	2018	Patrick G R Wright et al.	Molecular Ecology Resources	https://doi.org/10.1111/1755-0998.12925
An epigenetic biomarker of aging for lifespan and healthspan	29676998	2018	Morgan E Levine et al.	Aging (Albany NY)	https://doi.org/10.18632/aging.101414
A multi‐tissue full lifespan epigenetic clock for mice	30348905	2018	Michael J Thompson et al.	Aging (Albany NY)	https://doi.org/10.18632/aging.101590
Multi-tissue DNA methylation age predictor in mouse	28399939	2017	Thomas M Stubbs et al.	Genome Biology	https://doi.org/10.1186/s13059-017-1203-5
Accelerated placental aging in early onset preeclampsia pregnancies identified by DNA methylation	27894195	2017	Benjamin T Mayne et al.	Epigenomics	https://doi.org/10.2217/epi-2016-0103
Simplified Assay for Epigenetic Age Estimation in Whole Blood of Adults	27471517	2016	Laura Vidal-Bralo et al.	Frontiers in Genetics	https://doi.org/10.3389/fgene.2016.00126
Prediction of gestational age based on genome-wide differentially methylated regions	27717397	2016	J Bohlin et al.	Genome Biology	https://doi.org/10.1186/s13059-016-1063-4
DNA methylation levels at individual age‐associated CpG sites can be indicative for life expectancy	26928272	2016	Qiong Lin et al.	Aging (Albany NY)	https://doi.org/10.18632/aging.100908
Development of a methylation marker set for forensic age estimation using analysis of public methylation data and the Agena Bioscience EpiTYPER system	27337627	2016	A Freire-Aradas et al.	Forensic Science International: Genetics	https://doi.org/10.1016/j.fsigen.2016.06.005
Correlation of an epigenetic mitotic clock with cancer risk	27716309	2016	Zhen Yang et al.	Genome Biology	https://doi.org/10.1186/s13059-016-1064-3
An epigenetic clock for gestational age at birth based on blood methylation data	27717399	2016	Anna K Knight et al.	Genome Biology	https://doi.org/10.1186/s13059-016-1068-z
Development of a forensically useful age prediction method based on DNA methylation analysis	26026729	2015	Renata Zbieć-Piekarska et al.	Forensic Science International: Genetics	https://doi.org/10.1016/j.fsigen.2015.05.001
Aging of blood can be tracked by DNA methylation changes at just three CpG sites	24490752	2014	Carola Ingrid Weidner et al.	Genome Biology	https://doi.org/10.1186/gb-2014-15-2-r24
Genome-wide Methylation Profiles Reveal Quantitative Views of Human Aging Rates	23177740	2013	Gregory Hannum et al.	Molecular cell	https://doi.org/10.1016/j.molcel.2012.10.016
DNA methylation age of human tissues and cell types	24138928	2013	Steve Horvath	Genome Biology	https://doi.org/10.1186/gb-2013-14-10-r115
Epigenetic Predictor of Age	21731603	2011	Sven Bocklandt et al.	PLoS One	https://doi.org/10.1371/journal.pone.0014821
* The methods we evaluated have been highlighted.
