## Supplementary Table 2 for "A Comprehensive Assessment of Methylation-Based Age Prediction Methods"

### Sheet: Sheet1
Clock Name	Title	PMID	Years	Author	Journal	DOI	Species	Tissue	Life Phase	Data Platform	Code Platform	Num. CpGs	Feature Selection Method	Epigenetic Clock Modeling Method	Website
HorvathAge	DNA methylation age of human tissues and cell types	24138928	2013	Steve Horvath	Genome Biology	https://doi.org/10.1186/gb-2013-14-10-r115	Human	51 tissues and cell types	-0.5~101 years	Illumina HumanMethylation27, HumanMethylation450	R	353	The elastic net regression model automatically selected 353 CpGs.	Elastic Net Regression	https://www.ncbi.nlm.nih.gov/pmc/articles/PMC4015143/bin/gb-2013-14-10-r115-S25.txt
															https://dnamage.genetics.ucla.edu/
Skin&BloodClock	Epigenetic clock for skin and blood cells applied to Hutchinson Gilford Progeria Syndrome and ex vivo studies	30048243	2018	Steve Horvath et al.	Aging (Albany NY)	https://doi.org/10.18632/aging.101508	Human	fibroblasts, keratinocytes, buccal cells, endothelial cells, lymphoblastoid cells, skin, blood, and saliva	-0.28~94 years	Illumina HumanMethylation450, Infinium MethylationEPIC	R	391	The elastic net regression automatically selected 391 CpGs.	Elastic Net Regression	https://www.aging-us.com/article/101508/supplementary/SD1/0/aging-v10i7-101508-supplementary-material-SD1.pdf
ZhangBlupredAge	Improved precision of epigenetic clock estimates across tissues and its implication for biological ageing	31443728	2019	Qian Zhang et al.	Genome Medicine	https://doi.org/10.1186/s13073-019-0667-1	Human	blood and saliva	2~104 years	Illumina HumanMethylation450, Infinium MethylationEPIC	R	319607	DNA methylation beta value at each probe was used for analysis. After quality control, they obtained a set of 319,607 probes for each sample.	Best Linear Unbiased Prediction(BLUP)	https://github.com/qzhang314/DNAm-based-age-predictor
HannumAge	Genome-wide Methylation Profiles Reveal Quantitative Views of Human Aging Rates	23177740	2013	Gregory Hannum et al.	Molecular cell	https://doi.org/10.1016/j.molcel.2012.10.016	Human	whole blood	19~101 years	Illumina HumanMethylation450	R	71	The optimal model selected a set of 71 methylation markers.	Elastic Net combined with bootstrap approaches	https://github.com/anilpsori/DNAm_pipelines_and_biomarkers/tree/main/biomarkers/HannumAge
WeidnerAge	Aging of blood can be tracked by DNA methylation changes at just three CpG sites	24490752	2014	Carola Ingrid Weidner et al.	Genome Biology	https://doi.org/10.1186/gb-2014-15-2-r24	Human	blood	0~78 years	Illumina HumanMethylation27, Illumina HumanMethylation450	R	3	102 AR-CpG sites selected by pearson correlation, recursive feature elimination, and locus-specific DNAm analysis.	Predicted age in years = 38.0‐26.4 α‐23.7 β+164.7 γ where (α) = cg02228185; (β) = cg25809905, and (γ)=cg17861230.	http://www.molcell.rwth-aachen.de/epigenetic-aging-signature/
LinAge	DNA methylation levels at individual age‐associated CpG sites can be indicative for life expectancy	26928272	2016	Qiong Lin et al.	Aging (Albany NY)	https://doi.org/10.18632/aging.100908	Human	blood	0~101 years	HumanMethylation450	R	99	102 AR-CpG sites selected by pearson correlation, and the data set for comparison selects 99 of the 102 AR-CpG sites.	Multivariate Linear Regression Models	https://github.com/anilpsori/DNAm_pipelines_and_biomarkers/tree/main/biomarkers/LinAge
PedBE	The PedBE clock accurately estimates DNA methylation age in pediatric buccal cells	31611402	2020	Lisa M McEwen et al.	Proceedings of the National Academy of Sciences of the United States of America	https://doi.org/10.1073/pnas.1820843116	Human	buccal epithelial cells (BECs)	0~20 years	Illumina HumanMethylation450, Infinium MethylationEPIC	R	94	They employed an elastic net approach with 10-fold cross-validation in the training dataset to empirically select age-informative CpG sites.	Elastic Net Regression	https://github.com/kobor-lab/Public-Scripts/
FeSTwo	FeSTwo, a two-step feature selection algorithm based on feature engineering and sampling for the chronological age regression problem	33035960	2020	Zhipeng Wei et al.	Computers in Biology and Mmedicine	https://doi.org/10.1016/j.compbiomed.2020.104008	Human	whole blood	14~101 years	Illumina HumanMethylation450	Python	70	Two steps: FeSTwo-Rank and FeSTwo-Age. The feature engineering strategy includes feGenderAbs, feInteraction, and feSquare.	Linear Regression or Linear Support Vector Regressor	available from the corresponding author
MEAT	An epigenetic clock for human skeletal muscle	32067420	2020	Sarah Voisin et al.	Journal of Cachexia, Sarcopenia and Muscle.	https://doi.org/10.1002/jcsm.12556	Human	skeletal muscle	18~89 years	Illumina HumanMethylation27, HumanMethylation450, Infinium MethylationEPIC	R	200	The elastic net model automatically selected 200 CpGs (from the 19 401 CpGs that were present in all 12 datasets).	Elastic Net Regression	https://github.com/sarah-voisin/MEAT
AltumAge	A pan-tissue DNA-methylation epigenetic clock based on deep learning	—	2022	Lucas Paulo de Lima Camillo et al.	npj Aging	https://doi.org/10.1038/s41514-022-00085-y	Human	pan-tissue	full lifespan	Illumina HumanMethylation27, HumanMethylation450, Infinium MethylationEPIC	Python	20318	The 20,318 CpG sites are common to the Illumina 27k, 450k and EPIC arrays.	Neural Network Framework, Multi-Layer Perceptron	https://github.com/rsinghlab/AltumAge
PhenoAge	An epigenetic biomarker of aging for lifespan and healthspan	29676998	2018	Morgan E Levine et al.	Aging (Albany NY)	https://doi.org/10.18632/aging.101414	Human	whole blood	21~100 years	Illumina HumanMethylation27, HumanMethylation450	R	513	The penalization parameter was chosen to minimize the cross validated mean square error rate which resulted in 513 CpGs.	Cox Penalized Regression Model	https://github.com/anilpsori/DNAm_pipelines_and_biomarkers/tree/main/biomarkers/PhenoAge
BNN	Bayesian neural networks for the optimisation of biological clocks in humans	—	2020	Alfonso Perez G et al.	Preprint	https://doi.org/10.1101/2020.04.21.052605	Human	blood	16~93 years	Illumina HumanMethylation27, Illumina HumanMethylation450	R	353	The same as Horvath’s CpGs.	Elastic Net and Bayesian Neural Networks	https://github.com/isglobal-brge/methylclock
EPM	Human epigenetic ageing is logarithmic with time across the entire lifespan	31138013	2019	Sagi Snir et al.	Epigenetics	https://doi.org/10.1080/15592294.2019.1623634	Human	blood, brain	-0.5~101 years	Illumina HumanMethylation450	Python	1000	Using PCC to select the most informative (1000) sites.	Conditional Expectation Maximization Algorithm	https://pypi.org/project/EpigeneticPacemaker/
	The Epigenetic Pacemaker: modeling epigenetic states under an evolutionary framework	32573701	2020	Colin Farrell et al.	Bioinformatics	https://doi.org/10.1093/bioinformatics/btaa585	Human	brain, blood	0~96 years	Illumina HumanMethylation450	Python	254	Using the absolute value of the Pearson correlation coefficient between the training methylation values and chronological age.	Conditional Expectation Maximization Algorithm	https://pypi.org/project/EpigeneticPacemaker/
CorticalClock	Recalibrating the epigenetic clock: implications for assessing biological age in the human cortex	33300551	2020	Gemma L Shireby et al.	Brain: a Journal of Neurology	https://doi.org/10.1093/brain/awaa334	Human	cortex, whole blood	1~108 years	Illumina HumanMethylation450, Infinium MethylationEPIC	R	347	Using elastic net regression identified.	Elastic Net Regression	https://github.com/gemmashireby/CorticalClock
VidalBraloAge	Simplified Assay for Epigenetic Age Estimation in Whole Blood of Adults	27471517	2016	Laura Vidal-Bralo et al.	Frontiers in Genetics	https://doi.org/10.3389/fgene.2016.00126	Human	blood	20~89 years	Illumina HumanMethylation27, HumanMethylation450	R	8	The 8 CpGs btained with multiple linear regression on the training set.	Multiple Linear Regression	https://github.com/anilpsori/DNAm_pipelines_and_biomarkers/tree/main/biomarkers/VidalBraloAge
