## Supplementary Table 3 for "A Comprehensive Assessment of Methylation-Based Age Prediction Methods"

### Sheet: Sheet1
DataSet	CpGNum	MissRatio	HorvathAgeMissCpg	HorvathAgeMissRatio	Skin&BloodClockMissCpg	Skin&BloodClockMissRatio	ZhangBlupredAgeMissCpg	ZhangBlupredAgeMissRatio	HannumAgeMissCpg	HannumAgeMissRatio	WeidnerAgeMissCpg	WeidnerAgeMissRatio	LinAgeMissCpg	LinAgeMissRatio	PedBEMissCpg	PedBEMissRatio	FeSTwoMissCpg	FeSTwoMissRatio	MEATMissCpg	MEATMissRatio	AltumAgeMissCpg	AltumAgeMissRatio	PhenoAgeMissCpg	PhenoAgeMissRatio	BNNMissCpg	BNNMissRatio	EPMMissCpg	EPMMissRatio	CorticalClockMissCpg	CorticalClockMissRatio	VidalBraloAgeMissCpg	VidalBraloAgeMissRatio
GSE54211	26112	0.0532	6	0.017	285	0.7289	300469	0.9401	64	0.9014	0	0	1	0.0101	91	0.9681	55	0.9821	2	0.0128	293	0.0144	8	0.0156	6	0.017	189	0.9265	330	0.951	0	0
GSE25892	27577	0	0	0	282	0.7212	300192	0.9393	64	0.9014	0	0	0	0	91	0.9681	54	0.9643	0	0	0	0	0	0	0	0	189	0.9265	330	0.951	0	0
GSE23638	27578	0	0	0	282	0.7212	300192	0.9393	64	0.9014	0	0	0	0	91	0.9681	54	0.9643	0	0	0	0	0	0	0	0	189	0.9265	330	0.951	0	0
GSE36812	27578	0	0	0	282	0.7212	300192	0.9393	64	0.9014	0	0	0	0	91	0.9681	54	0.9643	0	0	0	0	0	0	0	0	189	0.9265	330	0.951	0	0
GSE26126	27578	0	0	0	282	0.7212	300192	0.9393	64	0.9014	0	0	0	0	91	0.9681	54	0.9643	0	0	0	0	0	0	0	0	189	0.9265	330	0.951	0	0
GSE31979	27578	0	0	0	282	0.7212	300192	0.9393	64	0.9014	0	0	0	0	91	0.9681	54	0.9643	0	0	0	0	0	0	0	0	189	0.9265	330	0.951	0	0
GSE34035	27578	0	0	0	282	0.7212	300192	0.9393	64	0.9014	0	0	0	0	91	0.9681	54	0.9643	0	0	0	0	0	0	0	0	189	0.9265	330	0.951	0	0
GSE20242	27578	0	0	0	282	0.7212	300192	0.9393	64	0.9014	0	0	0	0	91	0.9681	54	0.9643	0	0	0	0	0	0	0	0	189	0.9265	330	0.951	0	0
GSE56342	27578	0	0	0	282	0.7212	300192	0.9393	64	0.9014	0	0	0	0	91	0.9681	54	0.9643	0	0	0	0	0	0	0	0	189	0.9265	330	0.951	0	0
GSE36194	27578	0	0	0	282	0.7212	300192	0.9393	64	0.9014	0	0	0	0	91	0.9681	54	0.9643	0	0	0	0	0	0	0	0	189	0.9265	330	0.951	0	0
GSE56606	27578	0	0	0	282	0.7212	300192	0.9393	64	0.9014	0	0	0	0	91	0.9681	54	0.9643	0	0	0	0	0	0	0	0	189	0.9265	330	0.951	0	0
GSE32867	27578	0	0	0	282	0.7212	300192	0.9393	64	0.9014	0	0	0	0	91	0.9681	54	0.9643	0	0	0	0	0	0	0	0	189	0.9265	330	0.951	0	0
GSE44763	27578	0	0	0	282	0.7212	300192	0.9393	64	0.9014	0	0	0	0	91	0.9681	54	0.9643	0	0	0	0	0	0	0	0	189	0.9265	330	0.951	0	0
GSE49905	27578	0	0	0	282	0.7212	300192	0.9393	64	0.9014	0	0	0	0	91	0.9681	54	0.9643	0	0	0	0	0	0	0	0	189	0.9265	330	0.951	0	0
GSE15745	27578	0	0	0	282	0.7212	300192	0.9393	64	0.9014	0	0	0	0	91	0.9681	54	0.9643	0	0	0	0	0	0	0	0	189	0.9265	330	0.951	0	0
GSE41037	27578	0	0	0	282	0.7212	300192	0.9393	64	0.9014	0	0	0	0	91	0.9681	54	0.9643	0	0	0	0	0	0	0	0	189	0.9265	330	0.951	0	0
GSE32396	27578	0	0	0	282	0.7212	300192	0.9393	64	0.9014	0	0	0	0	91	0.9681	54	0.9643	0	0	0	0	0	0	0	0	189	0.9265	330	0.951	0	0
GSE38608	27578	0	0	0	282	0.7212	300192	0.9393	64	0.9014	0	0	0	0	91	0.9681	54	0.9643	0	0	0	0	0	0	0	0	189	0.9265	330	0.951	0	0
GSE20236	27578	0	0	0	282	0.7212	300192	0.9393	64	0.9014	0	0	0	0	91	0.9681	54	0.9643	0	0	0	0	0	0	0	0	189	0.9265	330	0.951	0	0
GSE17448	27578	0	0	0	282	0.7212	300192	0.9393	64	0.9014	0	0	0	0	91	0.9681	54	0.9643	0	0	0	0	0	0	0	0	189	0.9265	330	0.951	0	0
GSE58045	27578	0	0	0	282	0.7212	300192	0.9393	64	0.9014	0	0	0	0	91	0.9681	54	0.9643	0	0	0	0	0	0	0	0	189	0.9265	330	0.951	0	0
GSE49904	27578	0	0	0	282	0.7212	300192	0.9393	64	0.9014	0	0	0	0	91	0.9681	54	0.9643	0	0	0	0	0	0	0	0	189	0.9265	330	0.951	0	0
GSE30758	27578	0	0	0	282	0.7212	300192	0.9393	64	0.9014	0	0	0	0	91	0.9681	54	0.9643	0	0	0	0	0	0	0	0	189	0.9265	330	0.951	0	0
GSE22595	27578	0	0	0	282	0.7212	300192	0.9393	64	0.9014	0	0	0	0	91	0.9681	54	0.9643	0	0	0	0	0	0	0	0	189	0.9265	330	0.951	0	0
GSE58119	27578	0	0	0	282	0.7212	300192	0.9393	64	0.9014	0	0	0	0	91	0.9681	54	0.9643	0	0	0	0	0	0	0	0	189	0.9265	330	0.951	0	0
GSE49908	27578	0	0	0	282	0.7212	300192	0.9393	64	0.9014	0	0	0	0	91	0.9681	54	0.9643	0	0	0	0	0	0	0	0	189	0.9265	330	0.951	0	0
GSE62867	27578	0	0	0	282	0.7212	300192	0.9393	64	0.9014	0	0	0	0	91	0.9681	54	0.9643	0	0	0	0	0	0	0	0	189	0.9265	330	0.951	0	0
GSE38873	27578	0	0	0	282	0.7212	300192	0.9393	64	0.9014	0	0	0	0	91	0.9681	54	0.9643	0	0	0	0	0	0	0	0	189	0.9265	330	0.951	0	0
GSE38291	27578	0	0	0	282	0.7212	300192	0.9393	64	0.9014	0	0	0	0	91	0.9681	54	0.9643	0	0	0	0	0	0	0	0	189	0.9265	330	0.951	0	0
GSE57285	27578	0	0	0	282	0.7212	300192	0.9393	64	0.9014	0	0	0	0	91	0.9681	54	0.9643	0	0	0	0	0	0	0	0	189	0.9265	330	0.951	0	0
GSE27317	27578	0	0	0	282	0.7212	300192	0.9393	64	0.9014	0	0	0	0	91	0.9681	54	0.9643	0	0	0	0	0	0	0	0	189	0.9265	330	0.951	0	0
GSE57484	27578	0	0	0	282	0.7212	300192	0.9393	64	0.9014	0	0	0	0	91	0.9681	54	0.9643	0	0	0	0	0	0	0	0	189	0.9265	330	0.951	0	0
GSE30601	27578	0	0	0	282	0.7212	300192	0.9393	64	0.9014	0	0	0	0	91	0.9681	54	0.9643	0	0	0	0	0	0	0	0	189	0.9265	330	0.951	0	0
GSE27097	27578	0	0	0	282	0.7212	300192	0.9393	64	0.9014	0	0	0	0	91	0.9681	54	0.9643	0	0	0	0	0	0	0	0	189	0.9265	330	0.951	0	0
GSE32393	27578	0	0	0	282	0.7212	300192	0.9393	64	0.9014	0	0	0	0	91	0.9681	54	0.9643	0	0	0	0	0	0	0	0	189	0.9265	330	0.951	0	0
GSE48988	27578	0	0	0	282	0.7212	300192	0.9393	64	0.9014	0	0	0	0	91	0.9681	54	0.9643	0	0	0	0	0	0	0	0	189	0.9265	330	0.951	0	0
GSE37988	27578	0	0	0	282	0.7212	300192	0.9393	64	0.9014	0	0	0	0	91	0.9681	54	0.9643	0	0	0	0	0	0	0	0	189	0.9265	330	0.951	0	0
GSE28746	27578	0	0	0	282	0.7212	300192	0.9393	64	0.9014	0	0	0	0	91	0.9681	54	0.9643	0	0	0	0	0	0	0	0	189	0.9265	330	0.951	0	0
GSE63384	27578	0	0	0	282	0.7212	300192	0.9393	64	0.9014	0	0	0	0	91	0.9681	54	0.9643	0	0	0	0	0	0	0	0	189	0.9265	330	0.951	0	0
GSE19711	27578	0	0	0	282	0.7212	300192	0.9393	64	0.9014	0	0	0	0	91	0.9681	54	0.9643	0	0	0	0	0	0	0	0	189	0.9265	330	0.951	0	0
GSE37008	27578	0	0	0	282	0.7212	300192	0.9393	64	0.9014	0	0	0	0	91	0.9681	54	0.9643	0	0	0	0	0	0	0	0	189	0.9265	330	0.951	0	0
GSE34257	27578	0	0	0	282	0.7212	300192	0.9393	64	0.9014	0	0	0	0	91	0.9681	54	0.9643	0	0	0	0	0	0	0	0	189	0.9265	330	0.951	0	0
GSE67444	324737	0.3312	84	0.238	121	0.3095	96650	0.3024	12	0.169	2	0.6667	30	0.303	33	0.3511	10	0.1786	54	0.3462	4684	0.2305	138	0.269	84	0.238	24	0.1176	79	0.2277	3	0.375
GSE42700	330168	0.3201	66	0.187	131	0.335	91234	0.2855	16	0.2254	1	0.3333	19	0.1919	33	0.3511	12	0.2143	33	0.2115	4443	0.2187	127	0.2476	66	0.187	20	0.098	56	0.1614	1	0.125
GSE75248	336484	0.307	59	0.1671	88	0.2251	46621	0.1459	14	0.1972	0	0	17	0.1717	17	0.1809	12	0.2143	13	0.0833	3537	0.1741	95	0.1852	59	0.1671	26	0.1275	68	0.196	0	0
GSE71678	344348	0.2908	59	0.1671	79	0.202	40916	0.128	14	0.1972	0	0	18	0.1818	15	0.1596	10	0.1786	11	0.0705	3326	0.1637	93	0.1813	59	0.1671	26	0.1275	68	0.196	0	0
GSE63106	374349	0.2291	43	0.1218	66	0.1688	33643	0.1053	9	0.1268	0	0	16	0.1616	13	0.1383	8	0.1429	9	0.0577	2657	0.1308	68	0.1326	43	0.1218	35	0.1716	50	0.1441	0	0
GSE77445	385882	0.2053	14	0.0397	37	0.0946	26752	0.0837	7	0.0986	1	0.3333	4	0.0404	3	0.0319	9	0.1607	7	0.0449	1028	0.0506	16	0.0312	14	0.0397	15	0.0735	39	0.1124	1	0.125
GSE73103	397615	0.1811	29	0.0822	36	0.0921	17752	0.0555	8	0.1127	0	0	6	0.0606	4	0.0426	3	0.0536	0	0	1552	0.0764	40	0.078	29	0.0822	10	0.049	35	0.1009	0	0
GSE90060	437022	0.1	0	0	1	0.0026	2314	0.0072	3	0.0423	0	0	0	0	0	0	0	0	0	0	74	0.0036	2	0.0039	0	0	5	0.0245	4	0.0115	0	0
GSE90124	450531	0.0722	1	0.0028	2	0.0051	10267	0.0321	0	0	0	0	2	0.0202	0	0	0	0	0	0	459	0.0226	12	0.0234	1	0.0028	4	0.0196	13	0.0375	0	0
GSE76105	461272	0.0501	1	0.0028	6	0.0153	3061	0.0096	3	0.0423	0	0	0	0	0	0	1	0.0179	0	0	23	0.0011	3	0.0058	1	0.0028	0	0	4	0.0115	0	0
GSE40279	473034	0.0258	0	0	1	0.0026	186	0.0006	0	0	0	0	0	0	1	0.0106	0	0	0	0	0	0	0	0	0	0	1	0.0049	2	0.0058	0	0
GSE69176	473673	0.0245	0	0	5	0.0128	2726	0.0085	0	0	0	0	0	0	1	0.0106	2	0.0357	1	0.0064	100	0.0049	2	0.0039	0	0	0	0	1	0.0029	0	0
GSE108213	473716	0.0244	2	0.0057	4	0.0102	6397	0.02	1	0.0141	0	0	1	0.0101	1	0.0106	1	0.0179	1	0.0064	327	0.0161	17	0.0331	2	0.0057	1	0.0049	13	0.0375	0	0
GSE60132	473866	0.0241	0	0	1	0.0026	0	0	0	0	0	0	0	0	0	0	0	0	0	0	0	0	0	0	0	0	0	0	2	0.0058	0	0
GSE55763	473868	0.0241	3	0.0085	5	0.0128	7996	0.025	1	0.0141	0	0	0	0	1	0.0106	0	0	0	0	90	0.0044	0	0	3	0.0085	3	0.0147	20	0.0576	0	0
GSE41826	480492	0.0105	0	0	0	0	1367	0.0043	0	0	0	0	0	0	0	0	0	0	0	0	45	0.0022	0	0	0	0	0	0	0	0	0	0
GSE40360	481917	0.0075	0	0	0	0	1230	0.0038	2	0.0282	0	0	0	0	0	0	0	0	0	0	0	0	0	0	0	0	0	0	2	0.0058	0	0
GSE53740	482421	0.0065	0	0	0	0	1212	0.0038	2	0.0282	0	0	0	0	0	0	0	0	0	0	0	0	0	0	0	0	0	0	2	0.0058	0	0
GSE42861	482421	0.0065	0	0	0	0	1212	0.0038	2	0.0282	0	0	0	0	0	0	0	0	0	0	0	0	0	0	0	0	0	0	2	0.0058	0	0
GSE50660	482739	0.0058	2	0.0057	3	0.0077	1866	0.0058	0	0	0	0	0	0	1	0.0106	0	0	0	0	94	0.0046	2	0.0039	2	0.0057	1	0.0049	2	0.0058	0	0
GSE101961	485511	0.0001	0	0	0	0	1	0	0	0	0	0	0	0	0	0	0	0	0	0	0	0	0	0	0	0	0	0	0	0	0	0
GSE87571	485512	0.0001	0	0	0	0	0	0	0	0	0	0	0	0	0	0	0	0	0	0	0	0	0	0	0	0	0	0	0	0	0	0
GSE83334	485512	0.0001	0	0	0	0	0	0	0	0	0	0	0	0	0	0	0	0	0	0	0	0	0	0	0	0	0	0	0	0	0	0
GSE78874	485512	0.0001	0	0	0	0	0	0	0	0	0	0	0	0	0	0	0	0	0	0	0	0	0	0	0	0	0	0	0	0	0	0
GSE77136	485512	0.0001	0	0	0	0	0	0	0	0	0	0	0	0	0	0	0	0	0	0	0	0	0	0	0	0	0	0	0	0	0	0
GSE74193	485512	0.0001	0	0	0	0	0	0	0	0	0	0	0	0	0	0	0	0	0	0	0	0	0	0	0	0	0	0	0	0	0	0
GSE73832	485512	0.0001	0	0	0	0	0	0	0	0	0	0	0	0	0	0	0	0	0	0	0	0	0	0	0	0	0	0	0	0	0	0
GSE72777	485512	0.0001	0	0	0	0	0	0	0	0	0	0	0	0	0	0	0	0	0	0	0	0	0	0	0	0	0	0	0	0	0	0
GSE72775	485512	0.0001	0	0	0	0	0	0	0	0	0	0	0	0	0	0	0	0	0	0	0	0	0	0	0	0	0	0	0	0	0	0
GSE72773	485512	0.0001	0	0	0	0	0	0	0	0	0	0	0	0	0	0	0	0	0	0	0	0	0	0	0	0	0	0	0	0	0	0
GSE67705	485512	0.0001	0	0	0	0	0	0	0	0	0	0	0	0	0	0	0	0	0	0	0	0	0	0	0	0	0	0	0	0	0	0
GSE64495	485512	0.0001	0	0	0	0	0	0	0	0	0	0	0	0	0	0	0	0	0	0	0	0	0	0	0	0	0	0	0	0	0	0
GSE59157	485512	0.0001	0	0	0	0	0	0	0	0	0	0	0	0	0	0	0	0	0	0	0	0	0	0	0	0	0	0	0	0	0	0
GSE51954	485512	0.0001	0	0	0	0	0	0	0	0	0	0	0	0	0	0	0	0	0	0	0	0	0	0	0	0	0	0	0	0	0	0
GSE148000	485512	0.0001	0	0	0	0	0	0	0	0	0	0	0	0	0	0	0	0	0	0	0	0	0	0	0	0	0	0	0	0	0	0
GSE138279	485512	0.0001	0	0	0	0	0	0	0	0	0	0	0	0	0	0	0	0	0	0	0	0	0	0	0	0	0	0	0	0	0	0
GSE137688	485512	0.0001	0	0	0	0	0	0	0	0	0	0	0	0	0	0	0	0	0	0	0	0	0	0	0	0	0	0	0	0	0	0
GSE115797	485512	0.0001	0	0	0	0	0	0	0	0	0	0	0	0	0	0	0	0	0	0	0	0	0	0	0	0	0	0	0	0	0	0
GSE112987	485512	0.0001	0	0	0	0	0	0	0	0	0	0	0	0	0	0	0	0	0	0	0	0	0	0	0	0	0	0	0	0	0	0
GSE101764	485512	0.0001	0	0	0	0	0	0	0	0	0	0	0	0	0	0	0	0	0	0	0	0	0	0	0	0	0	0	0	0	0	0
GSE99624	485577	0	0	0	0	0	0	0	0	0	0	0	0	0	0	0	0	0	0	0	0	0	0	0	0	0	0	0	0	0	0	0
GSE99029	485577	0	0	0	0	0	0	0	0	0	0	0	0	0	0	0	0	0	0	0	0	0	0	0	0	0	0	0	0	0	0	0
GSE94876	485577	0	0	0	0	0	0	0	0	0	0	0	0	0	0	0	0	0	0	0	0	0	0	0	0	0	0	0	0	0	0	0
GSE94734	485577	0	0	0	0	0	0	0	0	0	0	0	0	0	0	0	0	0	0	0	0	0	0	0	0	0	0	0	0	0	0	0
GSE92767	485577	0	0	0	0	0	0	0	0	0	0	0	0	0	0	0	0	0	0	0	0	0	0	0	0	0	0	0	0	0	0	0
GSE80970	485577	0	0	0	0	0	0	0	0	0	0	0	0	0	0	0	0	0	0	0	0	0	0	0	0	0	0	0	0	0	0	0
GSE80261	485577	0	0	0	0	0	0	0	0	0	0	0	0	0	0	0	0	0	0	0	0	0	0	0	0	0	0	0	0	0	0	0
GSE77241	485577	0	0	0	0	0	0	0	0	0	0	0	0	0	0	0	0	0	0	0	0	0	0	0	0	0	0	0	0	0	0	0
GSE73377	485577	0	0	0	0	0	0	0	0	0	0	0	0	0	0	0	0	0	0	0	0	0	0	0	0	0	0	0	0	0	0	0
GSE72556	485577	0	0	0	0	0	0	0	0	0	0	0	0	0	0	0	0	0	0	0	0	0	0	0	0	0	0	0	0	0	0	0
GSE72338	485577	0	0	0	0	0	0	0	0	0	0	0	0	0	0	0	0	0	0	0	0	0	0	0	0	0	0	0	0	0	0	0
GSE71245	485577	0	0	0	0	0	0	0	0	0	0	0	0	0	0	0	0	0	0	0	0	0	0	0	0	0	0	0	0	0	0	0
GSE67024	485577	0	0	0	0	0	0	0	0	0	0	0	0	0	0	0	0	0	0	0	0	0	0	0	0	0	0	0	0	0	0	0
GSE65638	485577	0	0	0	0	0	0	0	0	0	0	0	0	0	0	0	0	0	0	0	0	0	0	0	0	0	0	0	0	0	0	0
GSE64511	485577	0	0	0	0	0	0	0	0	0	0	0	0	0	0	0	0	0	0	0	0	0	0	0	0	0	0	0	0	0	0	0
GSE62219	485577	0	0	0	0	0	0	0	0	0	0	0	0	0	0	0	0	0	0	0	0	0	0	0	0	0	0	0	0	0	0	0
GSE61496	485577	0	0	0	0	0	0	0	0	0	0	0	0	0	0	0	0	0	0	0	0	0	0	0	0	0	0	0	0	0	0	0
GSE61431	485577	0	0	0	0	0	0	0	0	0	0	0	0	0	0	0	0	0	0	0	0	0	0	0	0	0	0	0	0	0	0	0
GSE61258	485577	0	0	0	0	0	0	0	0	0	0	0	0	0	0	0	0	0	0	0	0	0	0	0	0	0	0	0	0	0	0	0
GSE61257	485577	0	0	0	0	0	0	0	0	0	0	0	0	0	0	0	0	0	0	0	0	0	0	0	0	0	0	0	0	0	0	0
GSE59685	485577	0	0	0	0	0	0	0	0	0	0	0	0	0	0	0	0	0	0	0	0	0	0	0	0	0	0	0	0	0	0	0
GSE59509	485577	0	0	0	0	0	0	0	0	0	0	0	0	0	0	0	0	0	0	0	0	0	0	0	0	0	0	0	0	0	0	0
GSE59457	485577	0	0	0	0	0	0	0	0	0	0	0	0	0	0	0	0	0	0	0	0	0	0	0	0	0	0	0	0	0	0	0
GSE56581	485577	0	0	0	0	0	0	0	0	0	0	0	0	0	0	0	0	0	0	0	0	0	0	0	0	0	0	0	0	0	0	0
GSE56105	485577	0	0	0	0	0	0	0	0	0	0	0	0	0	0	0	0	0	0	0	0	0	0	0	0	0	0	0	0	0	0	0
GSE53128	485577	0	0	0	0	0	0	0	0	0	0	0	0	0	0	0	0	0	0	0	0	0	0	0	0	0	0	0	0	0	0	0
GSE50759	485577	0	0	0	0	0	0	0	0	0	0	0	0	0	0	0	0	0	0	0	0	0	0	0	0	0	0	0	0	0	0	0
GSE50498	485577	0	0	0	0	0	0	0	0	0	0	0	0	0	0	0	0	0	0	0	0	0	0	0	0	0	0	0	0	0	0	0
GSE48325	485577	0	0	0	0	0	0	0	0	0	0	0	0	0	0	0	0	0	0	0	0	0	0	0	0	0	0	0	0	0	0	0
GSE43414	485577	0	0	0	0	0	0	0	0	0	0	0	0	0	0	0	0	0	0	0	0	0	0	0	0	0	0	0	0	0	0	0
GSE41169	485577	0	0	0	0	0	0	0	0	0	0	0	0	0	0	0	0	0	0	0	0	0	0	0	0	0	0	0	0	0	0	0
GSE40005	485577	0	0	0	0	0	0	0	0	0	0	0	0	0	0	0	0	0	0	0	0	0	0	0	0	0	0	0	0	0	0	0
GSE36064	485577	0	0	0	0	0	0	0	0	0	0	0	0	0	0	0	0	0	0	0	0	0	0	0	0	0	0	0	0	0	0	0
GSE36054	485577	0	0	0	0	0	0	0	0	0	0	0	0	0	0	0	0	0	0	0	0	0	0	0	0	0	0	0	0	0	0	0
GSE32149	485577	0	0	0	0	0	0	0	0	0	0	0	0	0	0	0	0	0	0	0	0	0	0	0	0	0	0	0	0	0	0	0
GSE32148	485577	0	0	0	0	0	0	0	0	0	0	0	0	0	0	0	0	0	0	0	0	0	0	0	0	0	0	0	0	0	0	0
GSE32146	485577	0	0	0	0	0	0	0	0	0	0	0	0	0	0	0	0	0	0	0	0	0	0	0	0	0	0	0	0	0	0	0
GSE30870	485577	0	0	0	0	0	0	0	0	0	0	0	0	0	0	0	0	0	0	0	0	0	0	0	0	0	0	0	0	0	0	0
GSE137903	485577	0	0	0	0	0	0	0	0	0	0	0	0	0	0	0	0	0	0	0	0	0	0	0	0	0	0	0	0	0	0	0
GSE137898	485577	0	0	0	0	0	0	0	0	0	0	0	0	0	0	0	0	0	0	0	0	0	0	0	0	0	0	0	0	0	0	0
GSE137894	485577	0	0	0	0	0	0	0	0	0	0	0	0	0	0	0	0	0	0	0	0	0	0	0	0	0	0	0	0	0	0	0
GSE137884	485577	0	0	0	0	0	0	0	0	0	0	0	0	0	0	0	0	0	0	0	0	0	0	0	0	0	0	0	0	0	0	0
GSE137502	485577	0	0	0	0	0	0	0	0	0	0	0	0	0	0	0	0	0	0	0	0	0	0	0	0	0	0	0	0	0	0	0
GSE137495	485577	0	0	0	0	0	0	0	0	0	0	0	0	0	0	0	0	0	0	0	0	0	0	0	0	0	0	0	0	0	0	0
GSE111223	485577	0	0	0	0	0	0	0	0	0	0	0	0	0	0	0	0	0	0	0	0	0	0	0	0	0	0	0	0	0	0	0
GSE109042	485577	0	0	0	0	0	0	0	0	0	0	0	0	0	0	0	0	0	0	0	0	0	0	0	0	0	0	0	0	0	0	0
GSE179325	768067	0.1157	24	0.068	7	0.0179	10896	0.0341	9	0.1268	0	0	3	0.0303	0	0	6	0.1071	0	0	312	0.0154	4	0.0078	24	0.068	29	0.1422	12	0.0346	0	0
GSE152026	860963	0.0088	19	0.0538	0	0	324	0.001	6	0.0845	0	0	2	0.0202	0	0	6	0.1071	0	0	29	0.0014	1	0.0019	19	0.0538	18	0.0882	0	0	0	0
GSE137904	865859	0.0031	19	0.0538	0	0	304	0.001	6	0.0845	0	0	2	0.0202	0	0	5	0.0893	0	0	12	0.0006	0	0	19	0.0538	18	0.0882	0	0	0	0
GSE137841	865918	0.003	19	0.0538	0	0	304	0.001	6	0.0845	0	0	2	0.0202	0	0	5	0.0893	0	0	12	0.0006	0	0	19	0.0538	18	0.0882	0	0	0	0
GSE117859	485512	0.0001	0	0	0	0	0	0	0	0	0	0	0	0	0	0	0	0	0	0	0	0	0	0	0	0	0	0	0	0	0	0
GSE132203	865918	0.0031	19	0.0538	0	0	304	0.0095	6	0.0845	0	0	2	0.0202	0	0	5	0.0893	0	0	12	0.0006	0	0	19	0.0538	18	0.0882	0	0	0	0
GSE134379	485512	0.0001	0	0	0	0	0	0	0	0	0	0	0	0	0	0	0	0	0	0	0	0	0	0	0	0	0	0	0	0	0	0
GSE147221	484057	0.0031	0	0	1	0.0026	226	0.0007	0	0	0	0	0	0	0	0	0	0	0	0	12	0.0005	1	0.0019	0	0	0	0	0	0	0	0
GSE152027	483756	0.0038	0	0	0	0	191	0.0006	0	0	0	0	0	0	0	0	0	0	0	0	7	0.0003	0	0	0	0	0	0	0	0	0	0
GSE183920	726856	0.171	28	0.0793	14	0.0385	24831	0.0777	12	0.169	0	0	4	0.0404	2	0.0213	8	0.1429	0	0	780	0.0384	18	0.0351	28	0.0793	27	0.1324	33	0.0951	0	0
GSE196696	618938	0.2874	123	0.3484	99	25.31	80374	0.2515	20	0.2817	2	0.6667	29	0.293	31	0.3298	13	0.2321	59	0.3782	6379	0.314	163	0.3177	123	0.3484	60	0.2941	57	0.1642	3	0.375
GSE56046	485577	0	0	0	0	0	0	0	0	0	0	0	0	0	0	0	0	0	0	0	0	0	0	0	0	0	0	0	0	0	0	0
GSE80417	483636	0.004	0	0	0	0	207	0.0006	0	0	0	0	0	0	0	0	1	0.0179	0	0	8	0.0004	0	0	0	0	0	0	0	0	0	0
GSE198904	740122	0.147879	25	0.0708	12	0.0306905	15323	0.0479433	12	0.169014	0	0	4	0.040404	0	0	7	0.125	0	0	401	0.0197362	11	0.0214425	25	0.0708215	24	0.117647	17	0.0489914	0	0
