## Supplementary Table 4 for "A Comprehensive Assessment of Methylation-Based Age Prediction Methods"

### Sheet: Original
GEO/source	Link	Type	Tissue	Sample size	Age range	Size	File type
GSE101764	https://ftp.ncbi.nlm.nih.gov/geo/series/GSE101nnn/GSE101764/matrix/GSE101764_series_matrix.txt.gz	450K	Colon	261	22~89	1.0G	TXT
GSE101961	https://ftp.ncbi.nlm.nih.gov/geo/series/GSE101nnn/GSE101961/matrix/GSE101961_series_matrix.txt.gz	450K	Breast	121	17~76	204M	TXT
GSE108213	https://ftp.ncbi.nlm.nih.gov/geo/series/GSE108nnn/GSE108213/matrix/GSE108213_series_matrix.txt.gz	450K	Breast	85	42~85	317M	TXT
GSE109042	https://ftp.ncbi.nlm.nih.gov/geo/series/GSE109nnn/GSE109042/matrix/GSE109042_series_matrix.txt.gz	450K	Buccal Epithelial	53	3.5~18	204M	TXT
GSE111223	https://ftp.ncbi.nlm.nih.gov/geo/series/GSE111nnn/GSE111223/matrix/GSE111223_series_matrix.txt.gz	450K	Saliva	259	36~88	11K	TXT
	https://ftp.ncbi.nlm.nih.gov/geo/series/GSE111nnn/GSE111223/suppl/GSE111223_GEOsubmit_PEGsaliva_450kMethylationDataBackgroundNormalized.txt.gz					490M
GSE112987	https://ftp.ncbi.nlm.nih.gov/geo/series/GSE112nnn/GSE112987/matrix/GSE112987_series_matrix.txt.gz	450K	Blood	103	0.02~18.4	262M	TXT
GSE115797	https://ftp.ncbi.nlm.nih.gov/geo/series/GSE115nnn/GSE115797/matrix/GSE115797_series_matrix.txt.gz	450K	Skin	48	12~74	115M	TXT
GSE117859	https://ftp.ncbi.nlm.nih.gov/geo/series/GSE117nnn/GSE117859/matrix/GSE117859_series_matrix.txt.gz	450K	Whole Blood	608	25~75	174K	TXT
	https://ftp.ncbi.nlm.nih.gov/geo/series/GSE117nnn/GSE117859/suppl/GSE117859_MethylatedSignal.txt.gz					1.3G
GSE132203	https://ftp.ncbi.nlm.nih.gov/geo/series/GSE132nnn/GSE132203/matrix/GSE132203_series_matrix.txt.gz	850K	Whole Blood	795	18~76	73K	TXT
	https://ftp.ncbi.nlm.nih.gov/geo/series/GSE132nnn/GSE132203/suppl/GSE132203_Geo_Submission_GTPEpic.csv.gz					5.0G	CSV
GSE134379	https://ftp.ncbi.nlm.nih.gov/geo/series/GSE134nnn/GSE134379/matrix/GSE134379_series_matrix.txt.gz	450K	Brain	808	54~103	43K	TXT
	https://ftp.ncbi.nlm.nih.gov/geo/series/GSE134nnn/GSE134379/suppl/GSE134379_processedSamples_mtgAD.txt.gz					820M
	https://ftp.ncbi.nlm.nih.gov/geo/series/GSE134nnn/GSE134379/suppl/GSE134379_processedSamples_mtgND.txt.gz					652M
	https://ftp.ncbi.nlm.nih.gov/geo/series/GSE134nnn/GSE134379/suppl/GSE134379_processedSamples_cblAD.txt.gz					863M
	https://ftp.ncbi.nlm.nih.gov/geo/series/GSE134nnn/GSE134379/suppl/GSE134379_processedSamples_cblND.txt.gz					688M
GSE137495	https://ftp.ncbi.nlm.nih.gov/geo/series/GSE137nnn/GSE137495/matrix/GSE137495_series_matrix.txt.gz	450K	Buccal Epithelial	145	0.16~0.6	275M	TXT
GSE137502	https://ftp.ncbi.nlm.nih.gov/geo/series/GSE137nnn/GSE137502/matrix/GSE137502_series_matrix.txt.gz	450K	Buccal Epithelial	179	18~19.5	342M	TXT
GSE137688	https://ftp.ncbi.nlm.nih.gov/geo/series/GSE137nnn/GSE137688/matrix/GSE137688_series_matrix.txt.gz	450K	Buccal Epithelial	250	25.5~51.4	9.8K	TXT
	https://ftp.ncbi.nlm.nih.gov/geo/series/GSE137nnn/GSE137688/suppl/GSE137688_AverageBeta_MavanMoms.csv.gz					939M	CSV
GSE137841	https://ftp.ncbi.nlm.nih.gov/geo/series/GSE137nnn/GSE137841/matrix/GSE137841_series_matrix.txt.gz	850K	Buccal	250	0~1	8.2K	TXT
	https://ftp.ncbi.nlm.nih.gov/geo/series/GSE137nnn/GSE137841/suppl/GSE137841_matrix_signal_UCI.csv.gz					1.8G	CSV
GSE137884	https://ftp.ncbi.nlm.nih.gov/geo/series/GSE137nnn/GSE137884/matrix/GSE137884_series_matrix.txt.gz	450K	Buccal	89	3.6~5.8	5.3K	TXT
GSE137884	https://ftp.ncbi.nlm.nih.gov/geo/series/GSE137nnn/GSE137884/suppl/GSE137884_matrix_signal_C3ARE.csv.gz	450K				366M	CSV
GSE137894	https://ftp.ncbi.nlm.nih.gov/geo/series/GSE137nnn/GSE137894/matrix/GSE137894_series_matrix.txt.gz	450K	Buccal	98	4.2~11.2	5.5K	TXT
GSE137894	https://ftp.ncbi.nlm.nih.gov/geo/series/GSE137nnn/GSE137894/suppl/GSE137894_matrix_signal_MAVAN_I.csv.gz	450K				401M	CSV
GSE137898	https://ftp.ncbi.nlm.nih.gov/geo/series/GSE137nnn/GSE137898/matrix/GSE137898_series_matrix.txt.gz	450K	Buccal	265	5~11	9.4K	TXT
GSE137898	https://ftp.ncbi.nlm.nih.gov/geo/series/GSE137nnn/GSE137898/suppl/GSE137898_matrix_processed_MAVAN_II.txt.gz	450K				1.1G	CSV
GSE137903	https://ftp.ncbi.nlm.nih.gov/geo/series/GSE137nnn/GSE137903/matrix/GSE137903_series_matrix.txt.gz	450K	Buccal	254	7~12	9.4K	TXT
GSE137903	https://ftp.ncbi.nlm.nih.gov/geo/series/GSE137nnn/GSE137903/suppl/GSE137903_matrix_processed_GECKO.txt.gz	450K				503M
GSE137904	https://ftp.ncbi.nlm.nih.gov/geo/series/GSE137nnn/GSE137904/matrix/GSE137904_series_matrix.txt.gz	850K	Buccal	510	0.2~0.9	15K	TXT
GSE137904	https://ftp.ncbi.nlm.nih.gov/geo/series/GSE137nnn/GSE137904/suppl/GSE137904_AverageBetas_GUSTO.csv.gz	850K				3.4G	CSV
GSE138279	https://ftp.ncbi.nlm.nih.gov/geo/series/GSE138nnn/GSE138279/matrix/GSE138279_series_matrix.txt.gz	450K	Saliva	65	6~13	249M	TXT
GSE147221	https://ftp.ncbi.nlm.nih.gov/geo/series/GSE147nnn/GSE147221/matrix/GSE147221_series_matrix.txt.gz	450K	Blood	720	17~71	20K	TXT
GSE147221	https://ftp.ncbi.nlm.nih.gov/geo/series/GSE147nnn/GSE147221/suppl/GSE147221_Dublin_blood_raw_Signal.csv.gz	450K				2.2G	CSV
GSE148000	https://ftp.ncbi.nlm.nih.gov/geo/series/GSE148nnn/GSE148000/matrix/GSE148000_series_matrix.txt.gz	450K	Saliva	26	19~77	63M	TXT
GSE152026	https://ftp.ncbi.nlm.nih.gov/geo/series/GSE152nnn/GSE152026/matrix/GSE152026_series_matrix.txt.gz	850K	Whole Blood	934	18~64	22K	TXT
GSE152026	https://ftp.ncbi.nlm.nih.gov/geo/series/GSE152nnn/GSE152026/suppl/GSE152026_EUGEI_processed_signals.csv.gz	850K				7.9G	CSV
GSE152027	https://ftp.ncbi.nlm.nih.gov/geo/series/GSE152nnn/GSE152027/matrix/GSE152027_series_matrix.txt.gz	450K	Whole Blood	800	13~72	20K	TXT
GSE152027	https://ftp.ncbi.nlm.nih.gov/geo/series/GSE152nnn/GSE152027/suppl/GSE152027_IOP_processed_signals.csv.gz	450K				2.4G	CSV
GSE15745	https://ftp.ncbi.nlm.nih.gov/geo/series/GSE15nnn/GSE15745/matrix/GSE15745-GPL8490_series_matrix.txt.gz	27K	Brain	506	15~101	55M	TXT
GSE17448	https://ftp.ncbi.nlm.nih.gov/geo/series/GSE17nnn/GSE17448/matrix/GSE17448_series_matrix.txt.gz	27K	Mesenchymal Stromal Cell	16	21~85	1.9M	TXT
GSE179325	https://ftp.ncbi.nlm.nih.gov/geo/series/GSE179nnn/GSE179325/matrix/GSE179325_series_matrix.txt.gz	850K	Whole Blood	574	19~103	30K	TXT
GSE179325	https://ftp.ncbi.nlm.nih.gov/geo/series/GSE179nnn/GSE179325/suppl/GSE179325_B.Methylation.txt.gz	850K				3.3G
GSE183920	https://ftp.ncbi.nlm.nih.gov/geo/series/GSE183nnn/GSE183920/matrix/GSE183920_series_matrix.txt.gz	850K	White Blood Cell	603	29~79	26K	TXT
GSE183920	https://ftp.ncbi.nlm.nih.gov/geo/series/GSE183nnn/GSE183920/suppl/GSE183920_Matrix_Processed.csv.gz	850K				3.3G
GSE196696	https://ftp.ncbi.nlm.nih.gov/geo/series/GSE196nnn/GSE196696/matrix/GSE196696_series_matrix.txt.gz	850K	Whole Blood	570	18~40	19K	TXT
GSE196696	https://ftp.ncbi.nlm.nih.gov/geo/series/GSE196nnn/GSE196696/suppl/GSE196696_processed_data.tsv.gz	850K				4.2G	TSV
GSE19711	https://ftp.ncbi.nlm.nih.gov/geo/series/GSE19nnn/GSE19711/matrix/GSE19711_series_matrix.txt.gz	27K	Whole Blood	540	49~91	58M	TXT
GSE198904	https://ftp.ncbi.nlm.nih.gov/geo/series/GSE198nnn/GSE198904/matrix/GSE198904_series_matrix.txt.gz	850K	Blood	655	18~68	55K	TXT
	https://ftp.ncbi.nlm.nih.gov/geo/series/GSE198nnn/GSE198904/suppl/GSE198904_DHRC_Matrix_processed.txt.gz					1.4G
	https://ftp.ncbi.nlm.nih.gov/geo/series/GSE198nnn/GSE198904/suppl/GSE198904_OBSERVEMDD0001_Matrix_processed.txt.gz					1.3G
GSE20236	https://ftp.ncbi.nlm.nih.gov/geo/series/GSE20nnn/GSE20236/matrix/GSE20236_series_matrix.txt.gz	27K	Blood	93	49~74	11M	TXT
GSE20242	https://ftp.ncbi.nlm.nih.gov/geo/series/GSE20nnn/GSE20242/matrix/GSE20242_series_matrix.txt.gz	27K	CD14+ Monocytes	26	16~69	4M	TXT
		27K	CD4+ T-cells	24	16-69	4M
GSE22595	https://ftp.ncbi.nlm.nih.gov/geo/series/GSE22nnn/GSE22595/matrix/GSE22595_series_matrix.txt.gz	27K	Dermal Fibroblast	15	6~73	1.8M	TXT
GSE23638	https://ftp.ncbi.nlm.nih.gov/geo/series/GSE23nnn/GSE23638/matrix/GSE23638_series_matrix.txt.gz	27K	Whole Blood Lymphocytes	24	2~35	1.5M	TXT
GSE25892	https://ftp.ncbi.nlm.nih.gov/geo/series/GSE25nnn/GSE25892/matrix/GSE25892_series_matrix.txt.gz	27K	Buccal	109	15~15	14M	TXT
GSE26126	https://ftp.ncbi.nlm.nih.gov/geo/series/GSE26nnn/GSE26126/matrix/GSE26126_series_matrix.txt.gz	27K	Prostate	193	43~73	12M	TXT
GSE27097	https://ftp.ncbi.nlm.nih.gov/geo/series/GSE27nnn/GSE27097/matrix/GSE27097_series_matrix.txt.gz	27K	Leukocyte	418	3.6~17.8	35M	TXT
			Lymphoblast	76	NA
GSE27317	https://ftp.ncbi.nlm.nih.gov/geo/series/GSE27nnn/GSE27317/matrix/GSE27317_series_matrix.txt.gz	27K	Buffy Coat	168	newborn	9.1M	TXT
GSE28746	https://ftp.ncbi.nlm.nih.gov/geo/series/GSE28nnn/GSE28746/matrix/GSE28746_series_matrix.txt.gz	27K	Saliva	84	21~55	9.4M	TXT
GSE30601	https://ftp.ncbi.nlm.nih.gov/geo/series/GSE30nnn/GSE30601/matrix/GSE30601_series_matrix.txt.gz	27K	Gastric	297	23.4~92.4	33M	TXT
GSE30758	https://ftp.ncbi.nlm.nih.gov/geo/series/GSE30nnn/GSE30758/matrix/GSE30758_series_matrix.txt.gz	27K	Uterine Cervix	152	19~55	17M	TXT
GSE30870	https://ftp.ncbi.nlm.nih.gov/geo/series/GSE30nnn/GSE30870/matrix/GSE30870_series_matrix.txt.gz	450K	CD4+ Cells	2	newborn, 103	79M	TXT
GSE30870		450K	Peripheral Blood	38	newborn, 89~100	79M
GSE31979	https://ftp.ncbi.nlm.nih.gov/geo/series/GSE31nnn/GSE31979/matrix/GSE31979_series_matrix.txt.gz	27K	Breast	124	20~96	7.2M	TXT
GSE31979	https://ftp.ncbi.nlm.nih.gov/geo/series/GSE31nnn/GSE31979/suppl/GSE31979_average_beta.txt.gz	27K				7.6M
GSE32146	https://ftp.ncbi.nlm.nih.gov/geo/series/GSE32nnn/GSE32146/matrix/GSE32146_series_matrix.txt.gz	450K	Colon Mucosa	25	3.5~19	36M	TXT
GSE32148	https://ftp.ncbi.nlm.nih.gov/geo/series/GSE32nnn/GSE32148/matrix/GSE32148_series_matrix.txt.gz	450K	Peripheral Blood	48	3.5~76	65M	TXT
GSE32149	https://ftp.ncbi.nlm.nih.gov/geo/series/GSE32nnn/GSE32149/matrix/GSE32149_series_matrix.txt.gz	450K	Colon Mucosa	25	3.5~19	98M	TXT
GSE32149		450K	Peripheral Blood	48	3.5~76	98M
GSE32393	https://ftp.ncbi.nlm.nih.gov/geo/series/GSE32nnn/GSE32393/matrix/GSE32393_series_matrix.txt.gz	27K	Breast	137	19.4~89.7	15M	TXT
GSE32396	https://ftp.ncbi.nlm.nih.gov/geo/series/GSE32nnn/GSE32396/matrix/GSE32396_series_matrix.txt.gz	27K	Leukocyte	60	50~80	6.8M	TXT
GSE32867	https://ftp.ncbi.nlm.nih.gov/geo/series/GSE32nnn/GSE32867/matrix/GSE32867-GPL8490_series_matrix.txt.gz	27K	Lung	173	39~86	23M	TXT
GSE34035	https://ftp.ncbi.nlm.nih.gov/geo/series/GSE34nnn/GSE34035/matrix/GSE34035_series_matrix.txt.gz	27K	Saliva	197	21~55	16M	TXT
GSE34257	https://ftp.ncbi.nlm.nih.gov/geo/series/GSE34nnn/GSE34257/matrix/GSE34257_series_matrix.txt.gz	27K	Blood Cord	84	0	9.5M	TXT
GSE36054	https://ftp.ncbi.nlm.nih.gov/geo/series/GSE36nnn/GSE36054/matrix/GSE36054_series_matrix.txt.gz	450K	Leukocyte	192	1~16.9	249M	TXT
GSE36064	https://ftp.ncbi.nlm.nih.gov/geo/series/GSE36nnn/GSE36064/matrix/GSE36064_series_matrix.txt.gz	450K	Leukocyte	78	1~16	103M	TXT
GSE36194	https://ftp.ncbi.nlm.nih.gov/geo/series/GSE36nnn/GSE36194/matrix/GSE36194_series_matrix.txt.gz	27K	Brain	724	0~102	79M	TXT
GSE36812	https://ftp.ncbi.nlm.nih.gov/geo/series/GSE36nnn/GSE36812/matrix/GSE36812_series_matrix.txt.gz	27K	Cord Blood	48	newborn	5.5M	TXT
GSE37008	https://ftp.ncbi.nlm.nih.gov/geo/series/GSE37nnn/GSE37008/matrix/GSE37008_series_matrix.txt.gz	27K	Peripheral Blood	99	24~45	12M	TXT
	https://ftp.ncbi.nlm.nih.gov/geo/series/GSE37nnn/GSE37008/suppl/GSE37008_signal_intensities.txt.gz					13M
GSE37988	https://ftp.ncbi.nlm.nih.gov/geo/series/GSE37nnn/GSE37988/matrix/GSE37988_series_matrix.txt.gz	27K	Liver	124	20~79	14M	TXT
GSE38291	https://ftp.ncbi.nlm.nih.gov/geo/series/GSE38nnn/GSE38291/matrix/GSE38291_series_matrix.txt.gz	27K	Vastus Lateralis Muscle	22	53~78	2.4M	TXT
GSE38291		27K	Subcutaneous Adipose	10	NA	2.4M	TXT
GSE38608	https://ftp.ncbi.nlm.nih.gov/geo/series/GSE38nnn/GSE38608/matrix/GSE38608_series_matrix.txt.gz	27K	Brain	36	1~60	5.5M	TXT
GSE38873	https://ftp.ncbi.nlm.nih.gov/geo/series/GSE38nnn/GSE38873/matrix/GSE38873_series_matrix.txt.gz	27K	Cerebellum	168	20~70	19M	TXT
GSE40005	https://ftp.ncbi.nlm.nih.gov/geo/series/GSE40nnn/GSE40005/matrix/GSE40005_series_matrix.txt.gz	450K	Blood	24	52~88	34M	TXT
GSE40279	https://ftp.ncbi.nlm.nih.gov/geo/series/GSE40nnn/GSE40279/matrix/GSE40279_series_matrix.txt.gz	450K	Whole Blood	656	19~101	1.2G	TXT
GSE40360	https://ftp.ncbi.nlm.nih.gov/geo/series/GSE40nnn/GSE40360/matrix/GSE40360_series_matrix.txt.gz	450K	Frontal Lobe	47	35~81	178M	TXT
GSE41037	https://ftp.ncbi.nlm.nih.gov/geo/series/GSE41nnn/GSE41037/matrix/GSE41037_series_matrix.txt.gz	27K	Whole Blood	720	16~88	78M	TXT
GSE41169	https://ftp.ncbi.nlm.nih.gov/geo/series/GSE41nnn/GSE41169/matrix/GSE41169_series_matrix.txt.gz	450K	Whole Blood	95	18~65	184M	TXT
GSE41826	https://ftp.ncbi.nlm.nih.gov/geo/series/GSE41nnn/GSE41826/matrix/GSE41826_series_matrix.txt.gz	450K	Frontal Cortex	145	13~79	542M	TXT
GSE42700	https://ftp.ncbi.nlm.nih.gov/geo/series/GSE42nnn/GSE42700/matrix/GSE42700_series_matrix.txt.gz	450K	Buccal	29	at birth	139M	TXT
				24	1.5
GSE42861	https://ftp.ncbi.nlm.nih.gov/geo/series/GSE42nnn/GSE42861/matrix/GSE42861_series_matrix.txt.gz	450K	Whole Blood	689	18~70	2.5G	TXT
GSE43414	https://ftp.ncbi.nlm.nih.gov/geo/series/GSE43nnn/GSE43414/matrix/GSE43414_series_matrix.txt.gz	450K	Blood	696	65~99	28K	TXT
			Brain	696	40~105
	https://ftp.ncbi.nlm.nih.gov/geo/series/GSE43nnn/GSE43414/suppl/GSE43414_betaqn_geo_all_cohorts.csv.gz		Blood	696	65~99	2.6G	CSV
			Brain	696	40~105
GSE44763	https://ftp.ncbi.nlm.nih.gov/geo/series/GSE44nnn/GSE44763/matrix/GSE44763_series_matrix.txt.gz	27K	Whole Blood	46	41~70	3.5M	TXT
GSE48325	https://ftp.ncbi.nlm.nih.gov/geo/series/GSE48nnn/GSE48325/matrix/GSE48325_series_matrix.txt.gz	450K	Liver	85	23~83	165M	TXT
GSE48988	https://ftp.ncbi.nlm.nih.gov/geo/series/GSE48nnn/GSE48988/matrix/GSE48988_series_matrix.txt.gz	27K	Colon	178	50~80	17M	TXT
GSE49904	https://ftp.ncbi.nlm.nih.gov/geo/series/GSE49nnn/GSE49904/matrix/GSE49904_series_matrix.txt.gz	27K	Buffy Coat	71	23~85	8M	TXT
GSE49905	https://ftp.ncbi.nlm.nih.gov/geo/series/GSE49nnn/GSE49905/matrix/GSE49905_series_matrix.txt.gz	27K	Occipital Cortex	78	0~82	8.8M	TXT
GSE49908	https://ftp.ncbi.nlm.nih.gov/geo/series/GSE49nnn/GSE49908/matrix/GSE49908_series_matrix.txt.gz	27K	Skeletal Muscle	51	21~77	5.8M	TXT
GSE50498	https://ftp.ncbi.nlm.nih.gov/geo/series/GSE50nnn/GSE50498/matrix/GSE50498_series_matrix.txt.gz	450K	Vastus Lateralis Muscle	48	18~89	128M	TXT
GSE50660	https://ftp.ncbi.nlm.nih.gov/geo/series/GSE50nnn/GSE50660/matrix/GSE50660_series_matrix.txt.gz	450K	Blood	464	38~67	577M	TXT
GSE50759	https://ftp.ncbi.nlm.nih.gov/geo/series/GSE50nnn/GSE50759/matrix/GSE50759_series_matrix.txt.gz	450K	Buccal	96	1~28	346M	TXT
GSE51954	https://ftp.ncbi.nlm.nih.gov/geo/series/GSE51nnn/GSE51954/matrix/GSE51954_series_matrix.txt.gz	450K	Dermis	40	20~90	296M	TXT
		450K	Epidermis	38	20-90	296M	TXT
GSE53128	https://ftp.ncbi.nlm.nih.gov/geo/series/GSE53nnn/GSE53128/matrix/GSE53128_series_matrix.txt.gz	450K	Whole Blood	43	47.3~76.5	85M	TXT
GSE53740	https://ftp.ncbi.nlm.nih.gov/geo/series/GSE53nnn/GSE53740/matrix/GSE53740_series_matrix.txt.gz	450K	Peripheral Blood	384	34~93	1.4G	TXT
GSE54211	https://ftp.ncbi.nlm.nih.gov/geo/series/GSE54nnn/GSE54211/matrix/GSE54211-GPL8490_series_matrix.txt.gz	27K	Oral Rinse	22	33~81	2.9M	TXT
GSE55763	https://ftp.ncbi.nlm.nih.gov/geo/series/GSE55nnn/GSE55763/matrix/GSE55763_series_matrix.txt.gz	450K	Peripheral Blood	2711	23~75	49K	TXT
GSE55763	https://ftp.ncbi.nlm.nih.gov/geo/series/GSE55nnn/GSE55763/suppl/GSE55763_unmethylated_methylated_signal_intensities.txt.gz	450K				5.7G
GSE56046	https://ftp.ncbi.nlm.nih.gov/geo/series/GSE56nnn/GSE56046/matrix/GSE56046_series_matrix.txt.gz	450K	CD14+ Cell	1202	44~83	68K	TXT
GSE56046	https://ftp.ncbi.nlm.nih.gov/geo/series/GSE56nnn/GSE56046/suppl/GSE56046_methylome_normalized.txt.gz	450K				4.4G
GSE56105	https://ftp.ncbi.nlm.nih.gov/geo/series/GSE56nnn/GSE56105/matrix/GSE56105_series_matrix.txt.gz	450K	Lymphocyte	614	10~75	13K	TXT
GSE56105	https://ftp.ncbi.nlm.nih.gov/geo/series/GSE56nnn/GSE56105/suppl/GSE56105_raw_data_signal_intensities.txt.gz	450K				2.4G
GSE56342	https://ftp.ncbi.nlm.nih.gov/geo/series/GSE56nnn/GSE56342/matrix/GSE56342-GPL8490_series_matrix.txt.gz	27K	Small Airway Epithelial Cell	38	51~75	5.0M	TXT
GSE56581	https://ftp.ncbi.nlm.nih.gov/geo/series/GSE56nnn/GSE56581/matrix/GSE56581_series_matrix.txt.gz	450K	CD4+ Cells	214	45~79	18K	TXT
GSE56581	https://ftp.ncbi.nlm.nih.gov/geo/series/GSE56nnn/GSE56581/suppl/GSE56581_methylome_normalized.txt.gz	450K				830M
GSE56606	https://ftp.ncbi.nlm.nih.gov/geo/series/GSE56nnn/GSE56606/matrix/GSE56606_series_matrix.txt.gz	27K	CD4	100	16~68	8.2M	TXT
GSE57285	https://ftp.ncbi.nlm.nih.gov/geo/series/GSE57nnn/GSE57285/matrix/GSE57285_series_matrix.txt.gz	27K	Whole Blood	84	18~71	9.4M	TXT
GSE57484	https://ftp.ncbi.nlm.nih.gov/geo/series/GSE57nnn/GSE57484/matrix/GSE57484_series_matrix.txt.gz	27K	Whole Blood	22	9~12	2.5M	TXT
GSE58045	https://ftp.ncbi.nlm.nih.gov/geo/series/GSE58nnn/GSE58045/matrix/GSE58045_series_matrix.txt.gz	27K	Whole Blood	172	33~80	19M	TXT
GSE58119	https://ftp.ncbi.nlm.nih.gov/geo/series/GSE58nnn/GSE58119/matrix/GSE58119_series_matrix.txt.gz	27K	Serum	282	50~75	31M	TXT
GSE59157	https://ftp.ncbi.nlm.nih.gov/geo/series/GSE59nnn/GSE59157/matrix/GSE59157_series_matrix.txt.gz	450K	Kidney	95	0.8~12	226M	TXT
GSE59457	https://ftp.ncbi.nlm.nih.gov/geo/series/GSE59nnn/GSE59457/matrix/GSE59457_series_matrix.txt.gz	450K	Brain	130	26~68.5	252M	TXT
GSE59457	https://ftp.ncbi.nlm.nih.gov/geo/series/GSE59nnn/GSE59457/suppl/GSE59457_signals.csv.gz	450K				301M	CSV
GSE59509	https://ftp.ncbi.nlm.nih.gov/geo/series/GSE59nnn/GSE59509/matrix/GSE59509_series_matrix.txt.gz	450K	Saliva	12	20~59	84M	TXT
			Semen	12	20~59
			Vaginal Swab	3	21~23
			Menstrual Blood	3	21~27
			Whole Blood	12	24~59
GSE59685	https://ftp.ncbi.nlm.nih.gov/geo/series/GSE59nnn/GSE59685/matrix/GSE59685_series_matrix.txt.gz	450K	Brain	531	40~105	19K	TXT
			Blood	531	65~99	19K
	https://ftp.ncbi.nlm.nih.gov/geo/series/GSE59nnn/GSE59685/suppl/GSE59685_betas.csv.gz		Brain	531	40~105	1.9G	CSV
			Blood	531	65~99	1.9G
GSE60132	https://ftp.ncbi.nlm.nih.gov/geo/series/GSE60nnn/GSE60132/matrix/GSE60132_series_matrix.txt.gz	450K	Peripheral Blood	192	6~85	700M	TXT
GSE61257	https://ftp.ncbi.nlm.nih.gov/geo/series/GSE61nnn/GSE61257/matrix/GSE61257_series_matrix.txt.gz	450K	Adipose	32	31~79	64M	TXT
GSE61258	https://ftp.ncbi.nlm.nih.gov/geo/series/GSE61nnn/GSE61258/matrix/GSE61258_series_matrix.txt.gz	450K	Liver	79	21~86	154M	TXT
GSE61431	https://ftp.ncbi.nlm.nih.gov/geo/series/GSE61nnn/GSE61431/matrix/GSE61431_series_matrix.txt.gz	450K	Brain	87	25~96	5.6K	TXT
	https://ftp.ncbi.nlm.nih.gov/geo/series/GSE61nnn/GSE61431/suppl/GSE61431_signal_intensities.csv.gz	450K				198M	CSV
GSE61496	https://ftp.ncbi.nlm.nih.gov/geo/series/GSE61nnn/GSE61496/matrix/GSE61496_series_matrix.txt.gz	450K	Whole Blood	312	30~74	15K	TXT
	https://ftp.ncbi.nlm.nih.gov/geo/series/GSE61nnn/GSE61431/suppl/GSE61431_signal_intensities.csv.gz					1.2G	CSV
GSE62219	https://ftp.ncbi.nlm.nih.gov/geo/series/GSE62nnn/GSE62219/matrix/GSE62219_series_matrix.txt.gz	450K	Leukocyte	60	0~5	115M	TXT
GSE62219	https://ftp.ncbi.nlm.nih.gov/geo/series/GSE62nnn/GSE62219/suppl/GSE62219_processed_DIPP.txt.gz	450K				129M
GSE62867	https://ftp.ncbi.nlm.nih.gov/geo/series/GSE62nnn/GSE62867/matrix/GSE62867_series_matrix.txt.gz	27K	Blood	24	48~67	3.3M	TXT
GSE63106	https://ftp.ncbi.nlm.nih.gov/geo/series/GSE63nnn/GSE63106/matrix/GSE63106_series_matrix.txt.gz	450K	Hip	28	53~81	183M	TXT
			Knee	34	46~81
GSE63106	https://ftp.ncbi.nlm.nih.gov/geo/series/GSE63nnn/GSE63106/suppl/GSE63106_beta_and_p-val.txt.gz	450K	Hip	28	53~81	184M	TXT
			Knee	34	46~81
GSE63384	https://ftp.ncbi.nlm.nih.gov/geo/series/GSE63nnn/GSE63384/matrix/GSE63384_series_matrix.txt.gz	27K	Lung	70	47~88	7.0M	TXT
GSE64495	https://ftp.ncbi.nlm.nih.gov/geo/series/GSE64nnn/GSE64495/matrix/GSE64495_series_matrix.txt.gz	450K	Whole blood	113	2.3~73.7	263M	TXT
GSE64511	https://ftp.ncbi.nlm.nih.gov/geo/series/GSE64nnn/GSE64511/matrix/GSE64511_series_matrix.txt.gz	450K	Bone	56	49~112	723M	TXT
			Brain	272	15~114
			Diaphragm	2	112
			Kidney	2	112
			Pericardium	2	112
			Aorta	2	112
			Skin	2	112
			Bucca	2	112
			Thyroid	2	112
			Liver	2	112
			Adipose	2	112
			Spleen	2	112
			Cartilage	2	112
			Esophagus	2	112
			Lung	2	112
			Blood	2	112
			Muscle	2	112
			Colon	2	112
			Heart	2	112
			LymphNodes	2	112
			Pancreas	2	112
			Adrenal	2	112
			Breast	2	112
			Stomach	2	112
GSE65638	https://ftp.ncbi.nlm.nih.gov/geo/series/GSE65nnn/GSE65638/matrix/GSE65638_series_matrix.txt.gz	450K	Whole blood	16	21~32	33M	TXT
GSE67024	https://ftp.ncbi.nlm.nih.gov/geo/series/GSE67nnn/GSE67024/matrix/GSE67024_series_matrix.txt.gz	450K	Adipose	29	25~64	70M	TXT
GSE67024	https://ftp.ncbi.nlm.nih.gov/geo/series/GSE67nnn/GSE67024/suppl/GSE67024_signal_intensities.txt.gz	450K				85M	TXT
GSE67444	https://ftp.ncbi.nlm.nih.gov/geo/series/GSE67nnn/GSE67444/matrix/GSE67444_series_matrix.txt.gz	450K	Whole Blood	70	0~5	89M	TXT
GSE67444	https://ftp.ncbi.nlm.nih.gov/geo/series/GSE67nnn/GSE67444/suppl/GSE67444_matrix_beta_values_unprocessed.txt.gz	450K				109M	TXT
GSE67705	https://ftp.ncbi.nlm.nih.gov/geo/series/GSE67nnn/GSE67705/matrix/GSE67705_series_matrix.txt.gz	450K	Whole Blood	188	25~67	750M	TXT
			CD4+ T-cells	48	23~68
			Neutrophils	48	23~69
	https://ftp.ncbi.nlm.nih.gov/geo/series/GSE67nnn/GSE67705/suppl/GSE67705_matrix_processed_update.csv.gz		Whole Blood	188	25~67	904M
			CD4+ T-cells	48	23~68
GSE67705		450K	Neutrophils	48	23~69		TXT
GSE69176	https://ftp.ncbi.nlm.nih.gov/geo/series/GSE69nnn/GSE69176/matrix/GSE69176_series_matrix.txt.gz	450K	Cord Blood	152	newborn	345M	TXT
GSE71245	https://ftp.ncbi.nlm.nih.gov/geo/series/GSE71nnn/GSE71245/matrix/GSE71245-GPL13534_series_matrix.txt.gz	450K	Blood	24	30~52	34M	TXT
GSE71678	https://ftp.ncbi.nlm.nih.gov/geo/series/GSE71nnn/GSE71678/matrix/GSE71678_series_matrix.txt.gz	450K	Placental	343	newborn	561M	TXT
GSE72338	https://ftp.ncbi.nlm.nih.gov/geo/series/GSE72nnn/GSE72338/matrix/GSE72338_series_matrix.txt.gz	450K	Monocyte	20	18~52	75M	TXT
			Neutrophil	18
	https://ftp.ncbi.nlm.nih.gov/geo/series/GSE72nnn/GSE72338/suppl/GSE72338_signals.txt.gz		Monocyte	20		162M
GSE72338		450K	Neutrophil	18			TXT
GSE72556	https://ftp.ncbi.nlm.nih.gov/geo/series/GSE72nnn/GSE72556/matrix/GSE72556_series_matrix.txt.gz	450K	Saliva	96	3~5	188M	TXT
GSE72556	https://ftp.ncbi.nlm.nih.gov/geo/series/GSE72nnn/GSE72556/suppl/GSE72556_Matrix_signal.txt.gz	450K				715M
GSE72773	https://ftp.ncbi.nlm.nih.gov/geo/series/GSE72nnn/GSE72773/matrix/GSE72773_series_matrix.txt.gz	450K	Whole Blood	310	35.1~91.9	43K	TXT
GSE72773	https://ftp.ncbi.nlm.nih.gov/geo/series/GSE72nnn/GSE72773/suppl/GSE72773_datBetaNormalized.csv.gz	450K	Whole Blood			1.1G	CSV
GSE72775	https://ftp.ncbi.nlm.nih.gov/geo/series/GSE72nnn/GSE72775/matrix/GSE72775_series_matrix.txt.gz	450K	Whole Blood	335	36.5~90.5	35K	TXT
GSE72775	https://ftp.ncbi.nlm.nih.gov/geo/series/GSE72nnn/GSE72775/suppl/GSE72775_datBetaNormalized.csv.gz	450K	Whole Blood			1.2G	CSV
GSE72777	https://ftp.ncbi.nlm.nih.gov/geo/series/GSE72nnn/GSE72777/matrix/GSE72777_series_matrix.txt.gz	450K	Whole Blood	46	2.2~35	8.4K	TXT
GSE72777	https://ftp.ncbi.nlm.nih.gov/geo/series/GSE72nnn/GSE72777/suppl/GSE72777_datBetaNormalized.csv.gz	450K	Whole Blood			176.9M	CSV
GSE73103	https://ftp.ncbi.nlm.nih.gov/geo/series/GSE73nnn/GSE73103/matrix/GSE73103_series_matrix.txt.gz	450K	Whole Blood	355	14~34	1.1G	TXT
GSE73377	https://ftp.ncbi.nlm.nih.gov/geo/series/GSE73nnn/GSE73377/matrix/GSE73377-GPL13534_series_matrix.txt.gz	450K	Placenta	36	newborn	73M	TXT
GSE73832	https://ftp.ncbi.nlm.nih.gov/geo/series/GSE73nnn/GSE73832/matrix/GSE73832_series_matrix.txt.gz	450K	Colon	5	56~66	490M	TXT
			Mesometrium	7	39~66
			Small Intestine	55	30~83
			Liver	26	30~68
			Soft Tissue	1	58
			Lymph Node	1	NA
GSE74193	https://ftp.ncbi.nlm.nih.gov/geo/series/GSE74nnn/GSE74193/matrix/GSE74193_series_matrix.txt.gz	450K	Brain	675	-0.4~96	6.5G	TXT
GSE75248	https://ftp.ncbi.nlm.nih.gov/geo/series/GSE75nnn/GSE75248/matrix/GSE75248_series_matrix.txt.gz	450K	Placenta	335	newborn	875M	TXT
GSE76105	https://ftp.ncbi.nlm.nih.gov/geo/series/GSE76nnn/GSE76105/matrix/GSE76105_series_matrix.txt.gz	450K	Superior Temporal Gyrus	68	66~94	247M	TXT
GSE77136	https://ftp.ncbi.nlm.nih.gov/geo/series/GSE77nnn/GSE77136/matrix/GSE77136-GPL13534_series_matrix.txt.gz	450K	Fibroblast	21	0.1~85	82M	TXT
GSE77241	https://ftp.ncbi.nlm.nih.gov/geo/series/GSE77nnn/GSE77241/matrix/GSE77241_series_matrix.txt.gz	450K	Brain	32	0~33	64M	TXT
GSE77241	https://ftp.ncbi.nlm.nih.gov/geo/series/GSE77nnn/GSE77241/suppl/GSE77241_non_normalized.txt.gz	450K				74M	TXT
GSE77445	https://ftp.ncbi.nlm.nih.gov/geo/series/GSE77nnn/GSE77445/matrix/GSE77445_series_matrix.txt.gz	450K	Whole Blood	85	~	256M	TXT
GSE78874	https://ftp.ncbi.nlm.nih.gov/geo/series/GSE78nnn/GSE78874/matrix/GSE78874_series_matrix.txt.gz	450K	Saliva	259	36~88	955M	TXT
GSE80261	https://ftp.ncbi.nlm.nih.gov/geo/series/GSE80nnn/GSE80261/matrix/GSE80261_series_matrix.txt.gz	450K	Buccal	216	5~18	413M	TXT
GSE80417	https://ftp.ncbi.nlm.nih.gov/geo/series/GSE80nnn/GSE80417/matrix/GSE80417_series_matrix.txt.gz	450K	Whole Blood	675	18~90	18K	TXT
GSE80417	https://ftp.ncbi.nlm.nih.gov/geo/series/GSE80nnn/GSE80417/suppl/GSE80417_normalizedBetas.csv.gz	450K				2.4G	CSV
GSE80970	https://ftp.ncbi.nlm.nih.gov/geo/series/GSE80nnn/GSE80970/matrix/GSE80970_series_matrix.txt.gz	450K	Brain	286	70~108	368M	TXT
GSE83334	https://ftp.ncbi.nlm.nih.gov/geo/series/GSE83nnn/GSE83334/matrix/GSE83334_series_matrix.txt.gz	450K	Peripheral Blood	15	5	72M	TXT
			Umbilical Cord Blood	15	at birth
GSE87571	https://ftp.ncbi.nlm.nih.gov/geo/series/GSE87nnn/GSE87571/matrix/GSE87571_series_matrix.txt.gz	450K	Whole Blood	732	14~94	29K	TXT
	https://ftp.ncbi.nlm.nih.gov/geo/series/GSE87nnn/GSE87571/suppl/GSE87571_matrix1of2.txt.gz					1.4G
	https://ftp.ncbi.nlm.nih.gov/geo/series/GSE87nnn/GSE87571/suppl/GSE87571_matrix2of2.txt.gz					1.4G
GSE90060	https://ftp.ncbi.nlm.nih.gov/geo/series/GSE90nnn/GSE90060/matrix/GSE90060_series_matrix.txt.gz	450K	Endometrium	34	23~36	74M	TXT
GSE90124	https://ftp.ncbi.nlm.nih.gov/geo/series/GSE90nnn/GSE90124/matrix/GSE90124_series_matrix.txt.gz	450K	Skin	322	38.7~83.1	1.1G	TXT
GSE92767	https://ftp.ncbi.nlm.nih.gov/geo/series/GSE92nnn/GSE92767/matrix/GSE92767_series_matrix.txt.gz	450K	Saliva	54	18~73	107M	TXT
GSE94734	https://ftp.ncbi.nlm.nih.gov/geo/series/GSE94nnn/GSE94734/matrix/GSE94734_series_matrix.txt.gz	450K	Buccal	178	9.4~13.4	341M	TXT
GSE94876	https://ftp.ncbi.nlm.nih.gov/geo/series/GSE94nnn/GSE94876/matrix/GSE94876_series_matrix.txt.gz	450K	Buccal	120	35~60	231M	TXT
GSE99029	https://ftp.ncbi.nlm.nih.gov/geo/series/GSE99nnn/GSE99029/matrix/GSE99029_series_matrix.txt.gz	450K	Saliva	57	21~91	112M	TXT
GSE99624	https://ftp.ncbi.nlm.nih.gov/geo/series/GSE99nnn/GSE99624/matrix/GSE99624_series_matrix.txt.gz	450K	Whole Blood	48	49~87	94M	TXT
