## Supplementary Table 5 for "A Comprehensive Assessment of Methylation-Based Age Prediction Methods"

### Sheet: All datasets
GEO ID	PMID	Original_metafile	Tissue	Disease	Platform	Age	Age_unit	Gender	Race
GSE15745	20485568	GSE15745_pheno.csv	tissue:ch1	Healthy	platform_id	age (y):ch1	Year	gender:ch1	Caucasian
GSE17448	19895632	GSE17448_pheno.csv	cell type:ch1	Healthy	platform_id	age:ch1	Year	unmark	unmark
GSE19711	20219944	GSE19711_pheno.csv	source_name_ch1	sample type:ch1	platform_id	ageatrecruitment:ch1	Year	Female	unmark
GSE20236	20219945	GSE20236_pheno.csv	tissue:ch1	Healthy	platform_id	age:ch1	Year	gender:ch1	unmark
GSE20242	20219945	GSE20242_pheno.csv	source_name_ch1	Healthy	platform_id	age:ch1	Year	sex:ch1	unmark
GSE22595	21347436	GSE22595_pheno.csv	cell type:ch1	Healthy	platform_id	age:ch1	Year	unmark	unmark
GSE23638	21211562	GSE23638_pheno.csv	tissue:ch1	Healthy	platform_id	age (yrs):ch1	Year	sex:ch1	unmark
GSE25892	21883162	GSE25892_pheno.csv	tissue:ch1	Healthy	platform_id	age:ch1	Year	gender:ch1	unmark
GSE26126	21521786	GSE26126_pheno.csv	sample type:ch1	sample type:ch1	platform_id	age:ch1	Year	gender:ch1	unmark
GSE27097	22300631	GSE27097_pheno.csv	cell type:ch1	Healthy	platform_id	age at collection (months):ch1	Month	gender:ch1	ethnicity:ch1
GSE27317	21453505	GSE27317_pheno.csv	source_name_ch1	Healthy	platform_id	0	Year	gender:ch1	ethnicity:ch1
GSE28746	21731603	GSE28746_pheno.csv	source_name_ch1	Healthy	platform_id	age:ch1	Year	Male	race:ch1
GSE30601	26934957	GSE30601_pheno.csv	tissue:ch1	disease state:ch1	platform_id	age:ch1	Year	unmark	unmark
GSE30758	22453031	GSE30758_pheno.csv	cell type:ch1	Healthy	platform_id	age:ch1	Year	Female	unmark
GSE30870	22689993	GSE30870_pheno.csv	cell type:ch1	Healthy	platform_id	age:ch1	Year	unmark	unmark
GSE31979	21825015	GSE31979_pheno.csv	tissue:ch1	tissue:ch1	platform_id	age:ch1	Year	Female	unmark
GSE32146	24937444	GSE32146_pheno.csv	tissue:ch1	disease state:ch1	platform_id	age (y):ch1	Year	gender:ch1	unmark
GSE32148	22467598	GSE32148_pheno.csv	tissue:ch1	disease state:ch1	platform_id	age (y):ch1	Year	gender:ch1	unmark
GSE32149	24937444	GSE32149_pheno.csv	tissue:ch1	disease state:ch1	platform_id	age (y):ch1	Year	gender:ch1	unmark
GSE32393	22346766	GSE32393_pheno.csv	sample type:ch1	status(0=healthy,1=cancer):ch1	platform_id	age:ch1	Year	Female	unmark
GSE32396	22346766	GSE32396_pheno.csv	sample type:ch1	cancer(0=no,1=yes):ch1	platform_id	age:ch1	Year	Female	unmark
GSE32867	22613842	GSE32867_pheno.csv	tissue:ch1	histology:ch1	platform_id	age:ch1	Year	gender:ch1	ethnicity:ch1
GSE34035	20386599	GSE34035_pheno.csv	tissue:ch1	Healthy	platform_id	age:ch1	Year	gender:ch1	race:ch1
GSE34257	22307237	GSE34257_pheno.csv	tissue:ch1	Healthy	platform_id	0	Year	gender:ch1	unmark
GSE36054	22300631	GSE36054_pheno.csv	cell type:ch1	Healthy	platform_id	age at collection months:ch1	Month	gender:ch1	ethnicity:ch1
GSE36064	22300631	GSE36064_pheno.csv	cell type:ch1	Healthy	platform_id	age at collection months:ch1	Month	gender:ch1	ethnicity:ch1
GSE36194	NA	GSE36194_pheno.csv	tissue:ch1	Healthy	platform_id	age (y):ch1	Year	gender:ch1	unmark
GSE36812	NA	GSE36812_pheno.csv	tissue:ch1	Healthy	platform_id	gestational age (wks):ch1	Week	unmark	unmark
GSE37008	23045638	GSE37008_pheno.csv	source_name_ch1	Healthy	platform_id	age (y):ch1	Year	gender:ch1	ethnicity (caucasian or other ethnicity):ch1
GSE37988	22234943	GSE37988_pheno.csv	tissue:ch1	source_name_ch1	platform_id	age:ch1	Year	gender:ch1	unmark
GSE38291	23251491	GSE38291_pheno.csv	source_name_ch1	type 2 diabetes status:ch1	platform_id	age:ch1	Year	Sex:ch1	unmark
GSE38608	22984548	GSE38608_pheno.csv	brain region:ch1	disease state:ch1	platform_id	age (years):ch1	Year	Male	unmark
GSE38873	25243493	GSE38873_pheno.csv	tissue:ch1	disease state:ch1	platform_id	age:ch1	Year	unmark	unmark
GSE40005	NA	GSE40005_pheno.csv	tissue:ch1	disease state:ch1	platform_id	age:ch1	Year	gender:ch1	unmark
GSE40279	23177740	GSE40279_pheno.csv	tissue:ch1	Healthy	platform_id	age (y):ch1	Year	gender:ch1	ethnicity:ch1
GSE40360	24270187	GSE40360_pheno.csv	tissue:ch1	disease status:ch1	platform_id	age:ch1	Year	gender:ch1	unmark
GSE41037	26949191	GSE41037_pheno.csv	tissue:ch1	diseasestatus:ch1	platform_id	age:ch1	Year	gender:ch1	unmark
GSE41169	23034122	GSE41169_pheno.csv	sample type:ch1	diseasestatus (1=control, 2=scz patient):ch1	platform_id	age:ch1	Year	gender:ch1	Caucasian
GSE41826	23426267	GSE41826_pheno.csv	source_name_ch1	diagnosis:ch1	platform_id	age:ch1	Year	Sex:ch1	race:ch1
GSE42700	23697701	GSE42700_pheno.csv	cell type:ch1	Healthy	platform_id	age:ch1	Month	gender:ch1	unmark
GSE42861	23334450	GSE42861_pheno.csv	cell type:ch1	disease state:ch1	platform_id	age:ch1	Year	gender:ch1	unmark
GSE43414	23631413	GSE43414_pheno.csv	source tissue:ch1	ad.disease.status:ch1	platform_id	age.blood:ch1 / age.brain:ch1	Year	Sex:ch1	unmark
GSE44763	25010727	GSE44763_pheno.csv	extract_protocol_ch1	Healthy	platform_id	age:ch1	Year	Female	unmark
GSE48325	23931760	GSE48325_pheno.csv	tissue:ch1	group:ch1	platform_id	age:ch1	Year	sex (1 - male, 2 - female):ch1	unmark
GSE48988	24973978	GSE48988_pheno.csv	source_name_ch1	disease state:ch1	platform_id	age:ch1	Year	gender:ch1	unmark
GSE49904	24034465	GSE49904_pheno.csv	tissue:ch1	primary diagnosis:ch1	platform_id	age (yrs):ch1	Year	gender:ch1	ethnicity:ch1
GSE49905	24034465	GSE49905_pheno.csv	tissue:ch1	disease status:ch1	platform_id	age (yrs):ch1	Year	gender:ch1	ethnicity:ch1
GSE49908	24034465	GSE49908_pheno.csv	tissue:ch1	Healthy	platform_id	age (yrs):ch1	Year	gender:ch1	unmark
GSE50498	24304487	GSE50498_pheno.csv	source_name_ch1	Healthy	platform_id	age:ch1	Year	gender:ch1	unmark
GSE50660	25424692	GSE50660_pheno.csv	tissue:ch1	Healthy	platform_id	age:ch1	Year	gender:ch1	unmark
GSE50759	24875834	GSE50759_pheno.csv	extract_protocol_ch1	sample_group:ch1	platform_id	age at draw (years):ch1	Year	gender:ch1	unmark
GSE51954	25886480	GSE51954_pheno.csv	tissue:ch1	Healthy	platform_id	age:ch1	Year	gender:ch1	unmark
GSE53128	24496475	GSE53128_pheno.csv	source_name_ch1	Healthy	platform_id	age:ch1	Year	gender:ch1	unmark
GSE53740	24603599	GSE53740_pheno.csv	tissue:ch1	diagnosis:ch1	platform_id	age:ch1	Year	gender:ch1	race:ch1
GSE54211	NA	GSE54211_pheno.csv	source_name_ch1	disease:ch1	platform_id	age:ch1	Year	gender:ch1	unmark
GSE55763	25853392	GSE55763_pheno.csv	tissue:ch1	Healthy	platform_id	age:ch1	Year	gender:ch1	unmark
GSE56105	24887635	GSE56105_pheno.csv	tissue:ch1	Healthy	platform_id	age:ch1	Year	gender:ch1	unmark
GSE56342	24298892	GSE56342_pheno.csv	cell type:ch1	disease state:ch1	platform_id	age:ch1	Year	gender:ch1	unmark
GSE56581	25404168	GSE56581_pheno.csv	source_name_ch1	Healthy	platform_id	age (yrs):ch1	Year	unmark	unmark
GSE56606	21980303	GSE56606_pheno.csv	tissue:ch1	disease_status:ch1	platform_id	age (yrs):ch1	Year	gender:ch1	unmark
GSE57285	25067956	GSE57285_pheno.csv	tissue:ch1	subject group:ch1	platform_id	age (at draw):ch1	Year	Female	unmark
GSE57484	NA	GSE57484_pheno.csv	extract_protocol_ch1	Healthy	platform_id	age:ch1	Year	gender:ch1	unmark
GSE58045	22532803	GSE58045_pheno.csv	source_name_ch1	Healthy	platform_id	age:ch1	Year	gender:ch1	unmark
GSE58119	25067956	GSE58119_pheno.csv	extract_protocol_ch1	subject:ch1	platform_id	ageatdraw (yrs):ch1	Year	subject:ch1	unmark
GSE59157	25134821	GSE59157_pheno.csv	tissue:ch1	tissue:ch1	platform_id	age (months):ch1	Month	Sex:ch1	unmark
GSE59457	25969563	GSE59457_pheno.csv	tissue:ch1	hivstatus:ch1	platform_id	age:ch1	Year	Sex:ch1	unmark
GSE59509	25796047	GSE59509_pheno.csv	tissue:ch1	Healthy	platform_id	characteristics[age]	Year	gender:ch1	ethnicity:ch1
GSE59685	25129077	GSE59685_pheno.csv	source tissue:ch1	ad.disease.status:ch1	platform_id	age.blood:ch1 / age.brain:ch1	Year	Sex:ch1	unmark
GSE60132	25806089	GSE60132_pheno.csv	tissue:ch1	Healthy	platform_id	age:ch1	Year	gender:ch1	unmark
GSE61257	25313081	GSE61257_pheno.csv	source_name_ch1	diseasestatus:ch1	platform_id	age:ch1	Year	Sex:ch1	unmark
GSE61258	25313081	GSE61258_pheno.csv	source_name_ch1	diseasestatus:ch1	platform_id	age:ch1	Year	Sex:ch1	unmark
GSE61431	25347937	GSE61431_pheno.csv	source tissue:ch1	diagnosis:ch1	platform_id	age:ch1	Year	Sex:ch1	unmark
GSE61496	25476734	GSE61496_pheno.csv	tissue:ch1	Healthy	platform_id	age:ch1	Year	sex, 1=m, 2=f:ch1	unmark
GSE62219	25874017	GSE62219_pheno.csv	source_name_ch1	Healthy	platform_id	age (months):ch1	Month	gender:ch1	unmark
GSE62867	25856389	GSE62867_pheno.csv	sample type:ch1	Healthy	platform_id	age:ch1	Year	gender:ch1	unmark
GSE63106	NA	GSE63106_pheno.csv	joint:ch1	NA	platform_id	age:ch1	Year	Sex:ch1	unmark
GSE63384	26134223	GSE63384_pheno.csv	tissue:ch1	disease state:ch1	platform_id	age:ch1	Year	Sex:ch1	race:ch1
GSE64495	25991677	GSE64495_pheno.csv	tissue:ch1	disease status:ch1	platform_id	age:ch1	Year	Sex:ch1	unmark
GSE64511	26000617	GSE64511_pheno.csv	tissue:ch1	Healthy	platform_id	age:ch1	Year	Sex:ch1	unmark
GSE65638	26635134	GSE65638_pheno.csv	tissue:ch1	Healthy	platform_id	age:ch1	Year	gender:ch1	ethnicity:ch1
GSE67024	26351548	GSE67024_pheno.csv	cell type:ch1	disease state:ch1	platform_id	age:ch1	Year	gender:ch1	unmark
GSE67444	NA	GSE67444_pheno.csv	source_name_ch1	Healthy	platform_id	age (months):ch1	Month	gender:ch1	unmark
GSE67705	27105112	GSE67705_pheno.csv	title	title	platform_id	age:ch1	Year	gender:ch1	ethnicity:ch1
GSE69176	NA	GSE69176_pheno.csv	tissue:ch1	Healthy	platform_id	0	Year	Sex:ch1	unmark
GSE71245	26291385	GSE71245_pheno.csv	cell subset:ch1	Healthy	platform_id	age:ch1	Year	gender:ch1	unmark
GSE71678	26771251	GSE71678_pheno.csv	source_name_ch1	Healthy	platform_id	0	Year	infant gender:ch1	unmark
GSE72338	26374119	GSE72338_pheno.csv	cell type:ch1	study group:ch1	platform_id	age:ch1	Year	gender:ch1	unmark
GSE72556	NA	GSE72556_pheno.csv	source_name_ch1	Healthy	platform_id	child age:ch1	Year	child gender:ch1	unmark
GSE72773	27511193	GSE72773_pheno.csv	source_name_ch1	Healthy	platform_id	age:ch1	Year	Sex:ch1	ethnicity:ch1
GSE72775	27511193	GSE72775_pheno.csv	source_name_ch1	Healthy	platform_id	age:ch1	Year	Sex:ch1	ethnicity:ch1
GSE72777	27511193	GSE72777_pheno.csv	source_name_ch1	Healthy	platform_id	age:ch1	Year	Sex:ch1	ethnicity:ch1
GSE73103	26449484	GSE73103_pheno.csv	tissue:ch1	Healthy	platform_id	age:ch1	Year	Sex:ch1	unmark
GSE73377	26510177	GSE73377_pheno.csv	tissue:ch1	diagnosis:ch1	platform_id	0	Year	unmark	gestational age:ch1
GSE73832	26169971	GSE73832_pheno.csv	sample site:ch1	lesion:ch1	platform_id	age:ch1	Year	gender:ch1	unmark
GSE74193	26619358	GSE74193_pheno.csv	source_name_ch1	group:ch1	platform_id	age (in years):ch1	Year	sex (clinical gender):ch1	race:ch1
GSE75248	27366929	GSE75248_pheno.csv	source_name_ch1	Healthy	platform_id	0	Year	infant gender:ch1	unmark
GSE76105	26803900	GSE76105_pheno.csv	tissue:ch1	disease:ch1	platform_id	age:ch1	Year	gender:ch1	race:ch1
GSE77136	26913521	GSE77136_pheno.csv	source_name_ch1	Healthy	platform_id	age:ch1	Year	Sex:ch1	race:ch1
GSE77241	27229157	GSE77241_pheno.csv	tumour location:ch1	Brain cancer	platform_id	age (yrs):ch1	Year	gender:ch1	unmark
GSE77445	26997371	GSE77445_pheno.csv	source_name_ch1	Healthy	platform_id	age:ch1	Year	gender:ch1	race:ch1
GSE78874	27511193	GSE78874_pheno.csv	source_name_ch1	Healthy	platform_id	age:ch1	Year	gender:ch1	ethnicity:ch1
GSE80261	27358653	GSE80261_pheno.csv	cell type:ch1	disease status:ch1	platform_id	age:ch1	Year	Sex:ch1	self-reported ethnicity:ch1
GSE80970	29550519	GSE80970_pheno.csv	tissue:ch1	disease status:ch1	platform_id	age (yr):ch1	Year	gender:ch1	unmark
GSE83334	27259700	GSE83334_pheno.csv	tissue:ch1	Healthy	platform_id	age:ch1	Year	gender:ch1	unmark
GSE87571	23826282	GSE87571_pheno.csv	tissue:ch1	Healthy	platform_id	age:ch1	Year	gender:ch1	unmark
GSE90060	28634372	GSE90060_pheno.csv	type:ch1	Healthy	platform_id	age:ch1	Year	Female	unmark
GSE90124	27993549	GSE90124_pheno.csv	tissue:ch1	Healthy	platform_id	age at biopsy:ch1	Year	gender:ch1	unmark
GSE92767	28419903	GSE92767_pheno.csv	tissue:ch1	Healthy	platform_id	age:ch1	Year	gender:ch1	ethnicity:ch1
GSE94734	30351206	GSE94734_pheno.csv	source_name_ch1	Healthy	platform_id	age:ch1	Year	gender:ch1	unmark
GSE94876	29771158	GSE94876_pheno.csv	source_name_ch1	Healthy	platform_id	age:ch1	Year	Male	race:ch1
GSE99029	28533441	GSE99029_pheno.csv	source_name_ch1	Healthy	platform_id	age:ch1	Year	gender:ch1	unmark
GSE99624	28926142	GSE99624_pheno.csv	tissue:ch1	disease state:ch1	platform_id	age:ch1	Year	gender:ch1	unmark
GSE101764	28791728	GSE101764_pheno.csv	tissue:ch1	disease state:ch1	platform_id	age:ch1	Year	gender:ch1	unmark
GSE101961	29383109	GSE101961_pheno.csv	description	Healthy	platform_id	age:ch1	Year	Female	race:ch1
GSE108213	30821641	GSE108213_pheno.csv	tissue:ch1	tissue:ch1	platform_id	age_surgery:ch1	Year	Female	race:ch1
GSE109042	29344313	GSE109042_pheno.csv	cell type:ch1	disease status:ch1	platform_id	age:ch1	Year	Sex:ch1	self-reported ethnicity:ch1
GSE111223	26655927	GSE111223_pheno.csv	tissue:ch1	disease state:ch1	platform_id	age:ch1	Year	gender:ch1	ethnicity:ch1
GSE112987	30873861	GSE112987_pheno.csv	description	disease state:ch1	platform_id	age:ch1	Year	gender:ch1	unmark
GSE115797	30092825	GSE115797_pheno.csv	tissue:ch1	sample type:ch1	platform_id	age:ch1	Year	gender:ch1	unmark
GSE137495	31611402	GSE137495_pheno.csv	cell type:ch1	Healthy	platform_id	age:ch1	Year	gender:ch1	unmark
GSE137502	31611402	GSE137502_pheno.csv	cell type:ch1	Healthy	platform_id	age:ch1	Year	gender:ch1	unmark
GSE137688	31611402	GSE137688_pheno.csv	tissue:ch1	Healthy	platform_id	age:ch1	Year	gender:ch1	unmark
GSE137841	NA	GSE137841_pheno.csv	source_name_ch1	Healthy	platform_id	age:ch1	Day	gender:ch1	unmark
GSE137884	NA	GSE137884_pheno.csv	source_name_ch1	Healthy	platform_id	age:ch1	Year	gender:ch1	unmark
GSE137894	NA	GSE137894_pheno.csv	source_name_ch1	Healthy	platform_id	age:ch1	Year	gender:ch1	unmark
GSE137898	NA	GSE137898_pheno.csv	source_name_ch1	Healthy	platform_id	age:ch1	Year	gender:ch1	unmark
GSE137903	NA	GSE137903_pheno.csv	source_name_ch1	Healthy	platform_id	age:ch1	Year	gender:ch1	unmark
GSE137904	NA	GSE137904_pheno.csv	source_name_ch1	Healthy	platform_id	age:ch1	Year	gender:ch1	unmark
GSE138279	31611402	GSE138279_pheno.csv	tissue:ch1	Healthy	platform_id	age:ch1	Year	gender:ch1	unmark
GSE148000	33076907	GSE148000_pheno.csv	source_name_ch1	disease group:ch1	platform_id	age (years):ch1	Year	gender:ch1	unmark
GSE152026	33646943	GSE152026_pheno.csv	source_name_ch1	phenotype:ch1	platform_id	age:ch1	Year	Sex:ch1	unmark
GSE179325	35933486	GSE179325_pheno.csv	tissue/cell type:ch1	subject status:ch1	platform_id	age:ch1	Year	gender:ch1	unmark
GSE198904	36319817	GSE198904_pheno.csv	source_name_ch1	diagnosis:ch1	platform_id	age:ch1	Year	gender:ch1	unmark
GSE56046	25404168	GSE56046_pheno.csv	source_name_ch1	Healthy	platform_id	age:ch1	Year	racegendersite:ch1	racegendersite:ch1
GSE152027	33646943	GSE152027_pheno.csv	source_name_ch1	status:ch1	platform_id	ageatbloodcollection:ch1	Year	gender:ch1	unmark
GSE132203	31737926	GSE132203_pheno.csv	source_name_ch1	Healthy	platform_id	age:ch1	Year	gender:ch1	race:ch1
GSE147221	33646943	GSE147221_pheno.csv	source_name_ch1	consensus_diagnosis:ch1	platform_id	age:ch1	Year	Sex:ch1	unmark
GSE80417	27572077	GSE80417_pheno.csv	tissue:ch1	disease status:ch1	platform_id	age:ch1	Year	Sex:ch1	unmark
GSE117859	30545403	GSE117859_pheno.csv	tissue:ch1	hiv:ch1	platform_id	age:ch1	Year	Sex:ch1	race:ch1
GSE183920	35063012	GSE183920_pheno.csv	source_name_ch1	disease state:ch1	platform_id	age:ch1	Year	gender:ch1	unmark
GSE196696	NA	GSE196696_pheno.csv	tissue:ch1	Healthy	platform_id	age:ch1	Year	Sex:ch1	unmark
GSE134379	NA	GSE134379_pheno.csv	tissue:ch1	diagnosis:ch1	platform_id	age:ch1	Year	gender:ch1	unmark
