## Supplementary Table 8 for "A Comprehensive Assessment of Methylation-Based Age Prediction Methods"

### Sheet: Sheet1
Dataset	Be used for	Method	Tissue-be Used	Disease-be Used
GSE42861	Testing	HorvathAge	Blood	Healthy				“
GSE28746	Training	HorvathAge	Saliva	Healthy
GSE32393	Training	HorvathAge	Breast	Healthy
GSE41037	Training	HorvathAge	Blood	Healthy
GSE25892	Training	HorvathAge	Epithelium	Healthy
GSE32149	Training	HorvathAge	Blood	Healthy
GSE15745	Training	HorvathAge	Brain	Healthy
GSE37008	Testing	HorvathAge	Blood	Healthy
GSE37988	Training	HorvathAge	Liver	Healthy
GSE41826	Training	HorvathAge	Brain	Healthy
GSE30758	Testing	HorvathAge	Uterus	Healthy
GSE38608	Testing	HorvathAge	Brain	Healthy
GSE41169	Training	HorvathAge	Blood	Healthy
GSE34257	Testing	HorvathAge	Blood	Healthy
GSE38291	Testing	HorvathAge	Muscle, Adipose	Healthy
GSE22595	Training	HorvathAge	Skin	Healthy
GSE36812	Testing	HorvathAge	Blood	Healthy
GSE32146	Training	HorvathAge	Colon	Healthy
GSE38873	Training	HorvathAge	Brain	Healthy
GSE19711	Testing	HorvathAge	Blood	Healthy
GSE17448	Training	HorvathAge	Bone	Healthy
GSE27097	Testing	HorvathAge	Blood	Healthy
GSE30870	Testing	HorvathAge	Blood	Healthy
GSE40279	Training	HorvathAge	Blood	Healthy
GSE20236	Testing	HorvathAge	Blood	Healthy
GSE27317	Training	HorvathAge	Blood	Healthy
GSE36064	Training	HorvathAge	Blood	Healthy
GSE30601	Training	HorvathAge	Stomach	Healthy
GSE20242	Training&Testing	HorvathAge	Blood	Healthy
GSE42700	Training&Testing	HorvathAge	Epithelium	Healthy
GSE34035	Training&Testing	HorvathAge	Saliva	Healthy
GSE26126	Training	HorvathAge	Prostate	Healthy
GSE31979	Analysis	HorvathAge	Breast	Breast cancer
GSE26126	Analysis	HorvathAge	Prostate	Prostate cancer
GSE32393	Analysis	HorvathAge	Breast	Breast cancer
GSE77136	Training	Skin&BloodClock	Skin	Healthy
GSE111223	Testing	Skin&BloodClock	Saliva	Healthy, Parkinsons disease
GSE109042	Testing	Skin&BloodClock	Epithelium	Healthy, Fetal alcohol spectrum disorder
GSE94876	Testing	Skin&BloodClock	Epithelium	Healthy
GSE50759	Training	Skin&BloodClock	Epithelium	Autism, Healthy
GSE51954	Testing	Skin&BloodClock	Skin	Healthy
GSE80261	Training	Skin&BloodClock	Epithelium	Healthy, Fetal alcohol spectrum disorder
GSE42861	Training&Testing	ZhangBlupredAge	Blood	Healthy, Rheumatoid arthritis
GSE41169	Training&Testing	ZhangBlupredAge	Blood	Healthy, Schizophrenia
GSE72777	Training&Testing	ZhangBlupredAge	Blood	Healthy
GSE53740	Training&Testing	ZhangBlupredAge	Blood	Alzheimers disease, Healthy, Frontotemporal dementia, Progressive supranuclear palsy
GSE78874	Training&Testing	ZhangBlupredAge	Saliva	Healthy
GSE72775	Training&Testing	ZhangBlupredAge	Blood	Healthy
GSE72773	Training&Testing	ZhangBlupredAge	Blood	Healthy
GSE40279	Training&Testing	ZhangBlupredAge	Blood	Healthy
GSE59685	investigated the performance of predictor	ZhangBlupredAge	Brain	Healthy, Alzheimers disease
GSE80970	investigated the performance of predictor	ZhangBlupredAge	Brain	Healthy, Alzheimers disease
GSE101961	investigated the performance of predictor	ZhangBlupredAge	Breast	Healthy
GSE99029	investigated the performance of predictor	ZhangBlupredAge	Saliva	Healthy
GSE61257	investigated the performance of predictor	ZhangBlupredAge	Adipose	Non-alcoholic steatohepatitis , Healthy, Obese
GSE48325	investigated the performance of predictor	ZhangBlupredAge	Liver	Non-alcoholic steatohepatitis , Healthy, Obese
GSE92767	investigated the performance of predictor	ZhangBlupredAge	Saliva	Healthy
GSE61431	investigated the performance of predictor	ZhangBlupredAge	Brain	Healthy, Schizophrenia
GSE61258	investigated the performance of predictor	ZhangBlupredAge	Liver	Non-alcoholic steatohepatitis , Healthy, Obese, Primary biliary cirrhosis, Primary sclerosing cholangitis
GSE90060	investigated the performance of predictor	ZhangBlupredAge	Uterus	Healthy
GSE108213	investigated the performance of predictor	ZhangBlupredAge	Breast	Breast cancer
GSE40279	Training&Testing	HannumAge	Blood	Healthy
GSE41037	testing	WeidnerAge	Blood	Healthy, Bipolar disorder, Schizophrenia
GSE49904	testing	WeidnerAge	Blood	Anemia
GSE20242	training&cross-validation	WeidnerAge	Blood	Healthy
GSE23638	training&cross-validation	WeidnerAge	Blood	Healthy
GSE40279	training	WeidnerAge	Blood	Healthy
GSE20236	training&cross-validation	WeidnerAge	Blood	Healthy
GSE19711	training&cross-validation	WeidnerAge	Blood	Healthy
GSE27317	training&cross-validation	WeidnerAge	Blood	Healthy
GSE37008	Testing	WeidnerAge	Blood	Healthy
GSE40279	Training	LinAge	Blood	Healthy
GSE42861	LOO cross-validation	LinAge	Blood	Healthy
GSE56581	LOO cross-validation	LinAge	Blood	Healthy
GSE30870	LOO cross-validation	LinAge	Blood	Healthy
GSE32148	LOO cross-validation	LinAge	Blood	Healthy
GSE56105	LOO cross-validation	LinAge	Blood	Healthy
GSE50660	LOO cross-validation	LinAge	Blood	Healthy
GSE61496	LOO cross-validation	LinAge	Blood	Healthy
GSE40005	LOO cross-validation	LinAge	Blood	Healthy
GSE36064	LOO cross-validation	LinAge	Blood	Healthy
GSE41169	LOO cross-validation	LinAge	Blood	Healthy
GSE94734	Training	PedBE	Epithelium	Healthy
GSE137495	Training	PedBE	Epithelium	Healthy
GSE137903	Training	PedBE	Epithelium	Healthy
GSE137884	Training	PedBE	Epithelium	Healthy
GSE80261	Training	PedBE	Epithelium	Healthy
GSE137502	Training	PedBE	Epithelium	Healthy
GSE137894	Training	PedBE	Epithelium	Healthy
GSE50759	independent test dataset	PedBE	Epithelium	Autism, Healthy
GSE137898	independent test dataset	PedBE	Epithelium	Healthy
GSE137841	independent test dataset	PedBE	Epithelium	Healthy
GSE138279	non-BEC datasets, not in training or test analysis	PedBE	Saliva	Healthy
GSE36054	non-BEC datasets, not in training or test analysis	PedBE	Blood	Healthy
GSE64495	non-BEC datasets, not in training or test analysis	PedBE	Blood	Syndrome X, Healthy, Turner syndrome, Down syndrome
GSE137688	examine, not in training or test analysis	PedBE	Epithelium	Healthy
GSE137904	examine, not in training or test analysis	PedBE	Epithelium	Healthy
GSE87571	Testing	FeSTwo	Blood	Healthy
GSE40279	Training&Testing	FeSTwo	Blood	Healthy
GSE49908	Training&Testing	MEAT	Muscle	Healthy
GSE50498	Training&Testing	MEAT	Muscle	Healthy
GSE38291	Training&Testing	MEAT	Muscle	Diabetes, Healthy
GSE90124	Training&Testing&Validation	AltumAge	Skin	Healthy
GSE42861	Training&Testing&Validation	AltumAge	Blood	Healthy
GSE28746	Training&Testing&Validation	AltumAge	Saliva	Healthy
GSE41037	Training&Testing&Validation	AltumAge	Blood	Healthy
GSE49905	Training&Testing&Validation	AltumAge	Brain	Autism, Healthy
GSE56606	Training&Testing&Validation	AltumAge	Blood	Healthy
GSE148000	Training&Testing&Validation	AltumAge	Saliva	Healthy
GSE20242	Training&Testing&Validation	AltumAge	Blood	Healthy
GSE25892	Training&Testing&Validation	AltumAge	Epithelium	Healthy
GSE15745	Training&Testing&Validation	AltumAge	Brain	Healthy
GSE37008	Training&Testing&Validation	AltumAge	Blood	Healthy
GSE40360	Training&Testing&Validation	AltumAge	Brain	Healthy
GSE38608	Training&Testing&Validation	AltumAge	Brain	Healthy
GSE34257	Training&Testing&Validation	AltumAge	Blood	Healthy
GSE57285	Training&Testing&Validation	AltumAge	Blood	Healthy
GSE38291	Training&Testing&Validation	AltumAge	Muscle, Adipose	Healthy
GSE49904	Training&Testing&Validation	AltumAge	Blood	Anemia
GSE99624	Training&Testing&Validation	AltumAge	Blood	Healthy
GSE22595	Training&Testing&Validation	AltumAge	Skin	Healthy
GSE92767	Training&Testing&Validation	AltumAge	Saliva	Healthy
GSE36812	Training&Testing&Validation	AltumAge	Blood	Healthy
GSE77241	Training&Testing&Validation	AltumAge	Brain	Brain cancer
GSE38873	Training&Testing&Validation	AltumAge	Brain	Healthy
GSE19711	Training&Testing&Validation	AltumAge	Blood	Healthy
GSE108213	Training&Testing&Validation	AltumAge	Breast	Breast cancer
GSE69176	Training&Testing&Validation	AltumAge	Blood	Healthy
GSE17448	Training&Testing&Validation	AltumAge	Blood	Healthy
GSE115797	Training&Testing&Validation	AltumAge	Skin	Psoriasis
GSE34035	Training&Testing&Validation	AltumAge	Saliva	Healthy
GSE59157	Training&Testing&Validation	AltumAge	Kidney	Healthy
GSE49908	Training&Testing&Validation	AltumAge	Muscle	Healthy
GSE20236	Training&Testing&Validation	AltumAge	Blood	Healthy
GSE27317	Training&Testing&Validation	AltumAge	Blood	Healthy
GSE32393	Training&Testing&Validation	AltumAge	Breast	Healthy
GSE37988	Training&Testing&Validation	AltumAge	Liver	Liver cancer
GSE63384	Training&Testing&Validation	AltumAge	Lung	Lung cancer
GSE26126	Training&Testing&Validation	AltumAge	Prostate	Healthy
GSE55763	independent whole blood dataset	AltumAge	Blood	Healthy
GSE32396	Training&Testing&Validation	AltumAge	Blood	Healthy
GSE32867	Training&Testing&Validation	AltumAge	Lung	Healthy
GSE36194	Training&Testing&Validation	AltumAge	Brain	Healthy
GSE44763	Training&Testing&Validation	AltumAge	Blood	Healthy
GSE48988	Training&Testing&Validation	AltumAge	Colon	Healthy
GSE54211	Training&Testing&Validation	AltumAge	Epithelium	Healthy
GSE56342	Training&Testing&Validation	AltumAge	Epithelium	Healthy
GSE57484	Training&Testing&Validation	AltumAge	Blood	Healthy
GSE58119	Training&Testing&Validation	AltumAge	Blood	Healthy
GSE59457	Training&Testing&Validation	AltumAge	Brain	Healthy
GSE59509	Training&Testing&Validation	AltumAge	Other, Saliva, Blood	Healthy
GSE62219	Training&Testing&Validation	AltumAge	Blood	Healthy
GSE62867	Training&Testing&Validation	AltumAge	Blood	Healthy
GSE63106	Training&Testing&Validation	AltumAge	Bone	nan
GSE64511	Training&Testing&Validation	AltumAge	Bone, Epithelium, Brain, Heart, Liver, Adipose, Pancreas, Thyroid, Esophagus, Lymph node, Stomach, Blood, Lung, Breast, Muscle, Kidney, Skin, Colon, and Other	Healthy
GSE67024	Training&Testing&Validation	AltumAge	Adipose	Healthy
GSE67444	Training&Testing&Validation	AltumAge	Blood	Healthy
GSE67705	Training&Testing&Validation	AltumAge	Blood	Healthy
GSE71245	Training&Testing&Validation	AltumAge	Blood	Healthy
GSE71678	Training&Testing&Validation	AltumAge	Placenta	Healthy
GSE72338	Training&Testing&Validation	AltumAge	Blood	Healthy
GSE72556	Training&Testing&Validation	AltumAge	Saliva	Healthy
GSE73103	Training&Testing&Validation	AltumAge	Blood	Healthy
GSE73377	Training&Testing&Validation	AltumAge	Placenta	Healthy
GSE73832	Training&Testing&Validation	AltumAge	Small intestine	Healthy
GSE75248	Training&Testing&Validation	AltumAge	Placenta	Healthy
GSE76105	Training&Testing&Validation	AltumAge	Brain	Healthy
GSE77445	Training&Testing&Validation	AltumAge	Blood	Healthy
GSE83334	Training&Testing&Validation	AltumAge	Blood	Healthy
GSE32393	for cancer age acceleration analysis	AltumAge	Breast	Breast cancer
GSE37988	for cancer age acceleration analysis	AltumAge	Liver	Liver cancer
GSE63384	for cancer age acceleration analysis	AltumAge	Lung	Lung cancer
GSE26126	for cancer age acceleration analysis	AltumAge	Prostate	Prostate cancer
GSE101764	validation	BNN	Colon	Colon cancer
GSE41037	Training&Testing'	BNN	Blood	Healthy, Bipolar disorder, Schizophrenia
GSE112987	Testing&Independence	BNN	Blood	Fetal alcohol spectrum disorder
GSE58045	Testing&Independence	BNN	Blood	Healthy
GSE20242	Testing&Independence	BNN	Blood	Healthy
GSE37008	Testing&Independence	BNN	Blood	Healthy
GSE19711	Testing&Independence	BNN	Blood	Healthy
GSE65638	Testing&Independence	BNN	Blood	Healthy
GSE53128	Testing&Independence	BNN	Blood	Healthy
GSE74193	Training&Testing	EPM	Brain	Healthy, Schizophrenia
GSE60132	Training&Testing	EPM	Blood	Healthy
GSE87571	Training&Testing	EPM	Blood	Healthy
GSE64495	Training&Testing	EPM	Blood	Syndrome X, Healthy, Turner syndrome, Down syndrome
GSE40279	Training&Testing	EPM	Blood	Healthy
GSE36064	Training&Testing	EPM	Blood	Healthy
GSE80970	Training&Testing	CorticalClock	Brain	Healthy, Alzheimers disease
GSE43414	Training&Testing	CorticalClock	Brain	Healthy, Alzheimers disease
GSE59685	Training&Testing	CorticalClock	Brain	Healthy, Alzheimers disease
GSE74193	Training&Testing	CorticalClock	Brain	Healthy, Schizophrenia
GSE20242	Training	VidalBraloAge	Blood	Healthy
GSE19711	Training	VidalBraloAge	Blood	Healthy
GSE20236	Training	VidalBraloAge	Blood	Healthy
GSE23638	Training	VidalBraloAge	Blood	Healthy
GSE42861	validation	VidalBraloAge	Blood	Healthy, Rheumatoid arthritis
GSE37008	validation	VidalBraloAge	Blood	Healthy
