## Supplementary Table 9 for "A Comprehensive Assessment of Methylation-Based Age Prediction Methods"

### Sheet: Sheet1
category	name	item	HorvathAge	Skin&BloodClock	ZhangBlupredAge	HannumAge	WeidnerAge	LinAge	PedBE	FeSTwo	MEAT	AltumAge	PhenoAge	BNN	EPM	CorticalClock	VidalBraloAge
availability	Open source	Method's code is freely available.	0.25	0.25	0.25	0	0	0	0.25	0	0.25	0.25	0	0.25	0.25	0.25	0
		The code can be run on a freely available platform.	0.25	0	0	0	0.25	0	0	0	0	0	0	0	0	0	0
		Method's code is available by contacting the author.	0	0	0	0	0	0	0	0.25	0	0	0	0	0	0	0
		Method's code is reproducible.	0	0	0	0.25	0	0.25	0	0	0	0	0.25	0	0	0	0.25
	Version control	The code is available on a public version controlled repository, such as Github.	0	0	1	0	0	0	1	0	1	1	0	1	1	1	0
	Packaging	The code is provided as a "package", exposing functionality through functions or shell commands	0	0	0.5	0	0	0	0	0.5	0.5	0.5	0	0.5	0.5	0	0
		The code can be easily installed through a repository such as CRAN, Bioconductor, PyPI, CPAN, debian packages, …	0	0	0	0	0	0	0	0	0.5	0	0	0.5	0.5	0	0
	Dependencies	Dependencies are clearly stated in the tutorial or in the code.	0.5	0	0	0	0	0	0	0	0.5	0.5	0	0.5	0	0.5	0
		Dependencies are automatically installed.	0	0	0	0	0	0	0	0	0	0	0	0.5	0	0.5	0
	Interface	The tool can be run using a graphical user interface, either locally or on a web server.	1	1	1	1	1	1	1	1	1	1	1	1	1	1	1
	Score	The total score of each item divided by category (5).	0.4	0.25	0.55	0.25	0.25	0.25	0.45	0.35	0.75	0.65	0.25	0.85	0.65	0.65	0.25
code_quality	Function and object naming	Functions/commands have well chosen names.	0.5	0	0.5	0	0	0	0	0.5	0.5	0.5	0	0.5	0.5	0.5	0
		Arguments/parameters have well chosen names.	0.5	0	0.5	0	0	0	0	0.5	0.5	0.5	0	0.5	0.5	0.5	0
	Plotting	Plotting functions are provided for the final and/or intermediate results.	1	0	0	0	0	0	0	0	0	0	0	1	1	1	0
	Dummy proofing	Package contains dummy proofing, i.e. testing whether the parameters and data supplied by the user make sense and are useful.	1	0	1	0	0	0	0	0	1	0	0	0	0	0	0
	Score	The total score of each item divided by category (3).	1	0	0.67	0	0	0	0	0.33	0.67	0.33	0	0.67	0.67	0.67	0
documentation	Tutorial	A tutorial or vignette is available.	0.25	0	0.25	0	0	0	0	0	0.25	0.25	0	0.25	0.25	0.25	0
		The tutorial has example results.	0.25	0	0.25	0	0	0	0	0	0.25	0.25	0	0.25	0.25	0	0
		The tutorial has real example data.	0.25	0	0	0	0	0	0	0	0.25	0.25	0	0.25	0.25	0	0
		The tutorial showcases the method on several datasets.	0	0	0	0	0	0	0	0	0.25	0	0	0.25	0	0	0
	Function documentation	The purpose and usage of functions/commands is documented.	0.33	0	0.33	0	0.33	0	0	0	0.33	0	0	0.33	0.33	0.33	0
		The parameters of functions/commands are documented.	0.33	0	0	0	0	0	0	0.33	0	0	0	0	0.33	0.33	0
		The output of functions/commands is documented.	0.33	0	0.33	0	0	0	0	0.33	0.33	0	0	0	0	0.33	0
	Parameter transparency	All important parameters are exposed to the user.	1	1	1	1	1	1	1	1	1	1	1	1	1	1	1
	Score	The total score of each item divided by category (3).	0.91	0.33	0.72	0.33	0.44	0.33	0.33	0.55	0.89	0.58	0.33	0.78	0.8	0.75	0.33
paper	Publishing	The method is published.	1	1	1	1	1	1	1	1	1	1	1	1	1	1	1
	Peer review	The paper is published in a peer-reviewed journal.	1	1	1	1	1	1	1	1	1	1	1	0	1	1	1
	Evaluation on real data	The paper shows the method's usefulness on several (0.5), one (0.25) or no real datasets.	0.5	0.5	0.5	0	0	0.5	0	0.25	0	0	0.5	0	0.5	0.5	0
		The paper quantifies the accuracy of the method.	0.5	0.5	0.5	0.5	0.5	0.5	0.5	0.5	0.5	0.5	0.5	0.5	0.5	0.5	0.5
	Score	The total score of each item divided by category (3).	1	1	1	0.83	0.83	1	0.83	0.92	0.83	0.83	1	0.5	1	1	0.83
